# Virome of *Culex nigripalpus* at an Alabama aquaculture site reveals diverse insect-specific viruses and the impact of dual bioinformatic pipelines

**DOI:** 10.64898/2025.12.27.696710

**Authors:** Aasma Sharma, Kyle Oswalt, Natalie Wong, Chaoyang Zhao, John F. Beckmann, Kathleen Martin

## Abstract

Mosquitoes are important cosmopolitan insect vectors that threaten humans and host a variety of diseases. Catfish production from Alabama fisheries supports the development of favorable habitats that benefit fish, birds, and insects. Our study found that *Culex nigripalpus* was a major vector associated with catfish ponds. As *Culex nigripalpus* harbors medically important viruses like St. Louis encephalitis, studies often focus on these without exploring the full virus diversity. To address this, we performed an RNA-Seq analysis on *Culex nigripalpus* and compared bioinformatic methodologies, testing two approaches. In the first method (reference-based assembly), the characterized genome of *Culex quinquefasciatus* was used with a mapping cutoff, and assembled contigs were annotated with megablast against the NCBI nucleotide database. In a second method, reads were assembled *de novo*, and the contigs were annotated with a BLAST against the NCBI viral genomic database. In addition, the cross-validation of the contigs generated by the two methods was conducted to identify the common and unique viral contigs, adding support for identification. RNA-Seq analysis identified fifteen different viruses. Both methods identified three common viruses, Merida virus isolate Cx. nigripalpus1 (PQ963471), Hubei mosquito virus 5 isolate Cx. nigripalpus2 (PQ963472), and Zhejiang mosquito virus isolate Cx. nigripalpus3 (PQ963484). The first method also identified ten unique viruses, and the second method generated two unique viruses. Selected viruses were independently validated by RT-PCR amplification of viral genomic regions. Overall, our data suggest that different approaches to bioinformatic analysis complement each other and improve viral genome recovery from metatranscriptomic datasets.
