## Supplemental Table 1_Primers for "Virome of *Culex nigripalpus* at an Alabama aquaculture site reveals diverse insect-specific viruses and the impact of dual bioinformatic pipelines"

### Sheet: Supplemental Table I_Validation
Supplemental Table I: Primer sequences used for validation of contigs of virome from Culex nigripalpus
Number	Primer Name	Sequence		Amplicon Size
I	TRINITY-DN1422-i1-Hubei-F	GTGTGGAACACGTTTGTCGG		966
	TRINITY-DN1422-i1-Hubei-R	GTCGAATAAGTGCGACACGC
II	TRINITY-DN7118-i1-Elemess-F	AAAATAGCCCCTGGACAGCC		1902
	TRINITY-DN7118-i1-Elemess-R	TGAAGCGTTTGGAAAGCGTG
III	TRINITY-DN527-i6-XiangYun-F	CAATATGGTCGGTTGCAGCG		820
	TRINITY-DN527-i6-XiangYun-R	CTCGACCGATCACTCAGAGC
IV	TRINITY-DN527-i2-XiangYunF	CGGACCGGATCCTAAACTCG		626
	TRINITY-DN527-i2-XiangYunR	CTGGCTCTATTCGACGGACC
V	TRINITY-Merida-F	CGATGTAGAGTCGACCGTGG		1974
	TRINITY-Merida-R	AATCCCAGGAGGATTCCCGA
VI	TRINITY-DN9698-Elemess-F	TCGAAACGGCGTTCCAGTTA		549
	TRINITY-DN9698-Elemess-R	GGATCATACACACGCGCAAC
VII	TRINITY-DN8600-i1-Ecclesville-F	CGCGACATCAAACAGCTCAG		542
	TRINITY-DN8600-i1-Ecclesville-R	CTCGCGTTACCCTTTGTACG
VIII	TRINITY-Rinkaby-F	CCAACCCAATCGGGAAAGGA		1109
	TRINITY-Rinkaby-R	CTGCGTAGAGGCAGATACGG
IX	TRINITY-DN527-i4-XiangYunF	CGGACCGGATCCTAAACTCG		1200
	TRINITY-DN527-i4-XiangYunR	CAGGCCTGCAATCCTTCAGA
X	TRINITY-DN7977-Bunyavirales-F	CCCTCAAAGCTGGTTCCGAT		841
	TRINITY-DN7977-Bunyavirales-R	AGCTCTGCTTGGATGGTCAC
XI	TRINITY-DN378-i8-Rinkaby-F	TGGAAACGTCTACCCAGCAC		641
	TRINITY-DN378-i8-Rinkaby-R	GAAGTGGTGAGGCGGTGTAA
XII	TRINITY-DN378-i10-Rinkaby-F	TGGAAACGTCTACCCAGCAC		667
	TRINITY-DN378-i10-Rinkaby-R-	GCGAATCGGTATGGCTGAGA
