## Supplemental Table II for "Virome of *Culex nigripalpus* at an Alabama aquaculture site reveals diverse insect-specific viruses and the impact of dual bioinformatic pipelines"

### Sheet: Sheet 1 - blastx_M1_viruses.bes
Supplemental Table I: Best hits from DIAMOND/MEGAN from Method 1.
qseqid	sseqid	pident	length	mismatch	gapopen	qstart	qend	sstart	send	evalue	bitscore	sallseqid	Score	Nident	Positive	Gaps	Ppos	Qframe	Sframe	Qseq	Sseq	Qlen	Slen	stitle
TRINITY_DN220_c0_g1_i10	YP_009345020.1	82.247	3115	525	6	195	9464	1	3112	0	5342	ref|YP_009345020.1|	13858	2562	2862	28	91.88	3	0	MKPVLNKINSRLLAKYKLDNNLWPEVALQKAFSWSKQQKQGLEALNQHTQLALNKHFTVYARATLIGTTPKECK---KQNLPKVVKKPHKQPRLIHLDWTILDDVKFMRQPEHYIHATRSNMMASRSTIPIWQTGGNPLGS------DDYD---------------EEEDVRPHYTPAIRSIYEIAPAINWAMERPIIHREKTEIDEPMEAAIPTLVAEAIGNMDFFKTLKCDTTLLASAIASSVISIGTSVYTLCTTETSTATKVLNSVAIVSSLSTFALAVIKIFNQFNIKHHVDRVFKDLPELATSILSKKFFSNSWMWVYPAITTLISIILAGLTSFNICDIKTIIEKSRLITATKTLTTTSNDIAKFIMEDLAGLDVTGDQKAFEELHIWAKRT…	MKTILNKINSQVLAKYKLDNNLWPEEALRKAFSWSKQQNEGLKTLTNHTKVPLNKHYDVYFRATLIGTTTKEFQNSIRRNIGKT--KIHKKIHQTQPDWTVLDDLTFMRLPEHYSHTSKSCMMIDHP-VPIWQPGGYALQDRELTRPQEYDRYVTSNMMANDVEPVEEEDPRPRYTPAIRSIYDIAPAINWATERPILHKEKTAIDKPLESAIPTLVAEAIGNMDFFKTLKCDTTLLASAIASSIISIGTSVYALCSTEPTTTAKVLNSVAIVSSLTTFALALTKIFNQFSIKHHIDKVFKHLPELATNILSKQFFSNSWMWVYPAITTLISIILAGLTTFNICDIKTVIDKSRLITATKTLTSTSNDIAKFIMEDLAGLDVTGDQKAFEELHIWAKRT…	9689	3113	hypothetical protein [Zhejiang mosquito virus 1]
TRINITY_DN220_c0_g1_i12	YP_009345020.1	82.218	1001	151	5	195	3125	1	998	0	1618	ref|YP_009345020.1|	4191	823	904	27	90.31	3	0	MKPVLNKINSRLLAKYKLDNNLWPEVALQKAFSWSKQQKQGLKALNQHTKLALNKHFTVYARATLIGTTPKECK---KQNLPKVVKKPHKQPRLIHLDWTILDDVKFMRQPEHYIHATRSNMMASRSTIPIWQTGGNPLGS------DDYD---------------EEEDVRPHYTPAIRSIYEIAPAINWAMERPIIHREKTEIDEPMEAAIPTLVAEAIGNMDFFKTLKCDTTLLASAIASSVISIGTSVYTLCTTETSTATKVLNSVAIVSSLSTFALAVIKIFNQFNIKHHVDRVFKDLPELATSILSKKFFSNSWMWVYPAITTLISIILAGLTSFNICDIKTIIEKSRLITATKTLTTTSNDIAKFIMEDLAGLDVTGDQKAFEELHIWAKRT…	MKTILNKINSQVLAKYKLDNNLWPEEALRKAFSWSKQQNEGLKTLTNHTKVPLNKHYDVYFRATLIGTTTKEFQNSIRRNIGKT--KIHKKIHQTQPDWTVLDDLTFMRLPEHYSHTSKSCMMIDHP-VPIWQPGGYALQDRELTRPQEYDRYVTSNMMANDVEPVEEEDPRPRYTPAIRSIYDIAPAINWATERPILHKEKTAIDKPLESAIPTLVAEAIGNMDFFKTLKCDTTLLASAIASSIISIGTSVYALCSTEPTTTAKVLNSVAIVSSLTTFALALTKIFNQFSIKHHIDKVFKHLPELATNILSKQFFSNSWMWVYPAITTLISIILAGLTTFNICDIKTVIDKSRLITATKTLTSTSNDIAKFIMEDLAGLDVTGDQKAFEELHIWAKRT…	3127	3113	hypothetical protein [Zhejiang mosquito virus 1]
TRINITY_DN220_c0_g1_i13	YP_009345020.1	82.279	3115	524	6	195	9464	1	3112	0	5345	ref|YP_009345020.1|	13864	2563	2862	28	91.88	3	0	MKPVLNKINSRLLAKYKLDNNLWPEVALQKAFSWSKQQKQGLEALNQHTQLALNKHFTVYARATLIGTTPKECK---KQNLPKVVKKPHKQPRLIHLDWTILDDVKFMRQPEHYIHATRSNMMASRSTIPIWQTGGNPLGS------DDYD---------------EEEDVRPHYTPAIRSIYEIAPAINWAMERPIIHREKTEIDEPMEAAIPTLVAEAIGNMDFFKTLKCDTTLLASAIASSVISIGTSVYTLCTTETSTATKVLNSVAIVSSLSTFALAVIKIFNQFNIKHHVDRVFKDLPELATSILSKKFFSNSWMWVYPAITTLISIILAGLTSFNICDIKTIIEKSRLITATKTLTTTSNDIAKFIMEDLAGLDVTGDQKAFEELHIWAKRT…	MKTILNKINSQVLAKYKLDNNLWPEEALRKAFSWSKQQNEGLKTLTNHTKVPLNKHYDVYFRATLIGTTTKEFQNSIRRNIGKT--KIHKKIHQTQPDWTVLDDLTFMRLPEHYSHTSKSCMMIDHP-VPIWQPGGYALQDRELTRPQEYDRYVTSNMMANDVEPVEEEDPRPRYTPAIRSIYDIAPAINWATERPILHKEKTAIDKPLESAIPTLVAEAIGNMDFFKTLKCDTTLLASAIASSIISIGTSVYALCSTEPTTTAKVLNSVAIVSSLTTFALALTKIFNQFSIKHHIDKVFKHLPELATNILSKQFFSNSWMWVYPAITTLISIILAGLTTFNICDIKTVIDKSRLITATKTLTSTSNDIAKFIMEDLAGLDVTGDQKAFEELHIWAKRT…	9689	3113	hypothetical protein [Zhejiang mosquito virus 1]
TRINITY_DN220_c0_g1_i2	YP_009345020.1	82.311	3115	523	6	195	9464	1	3112	0	5346	ref|YP_009345020.1|	13868	2564	2862	28	91.88	3	0	MKPVLNKINSRLLAKYKLDNNLWPEVALQKAFSWSKQQKQGLKALNQHTKLALNKHFTVYARATLIGTTPKECK---KQNLPKVVKKPHKQPRLIHLDWTILDDVKFMRQPEHYIHATRSNMMASRSTIPIWQTGGNPLGS------DDYD---------------EEEDVRPHYTPAIRSIYEIAPAINWAMERPIIHREKTEIDEPMEAAIPTLVAEAIGNMDFFKTLKCDTTLLASAIASSVISIGTSVYTLCTTETSTATKVLNSVAIVSSLSTFALAVIKIFNQFNIKHHVDRVFKDLPELATSILSKKFFSNSWMWVYPAITTLISIILAGLTSFNICDIKTIIEKSRLITATKTLTTTSNDIAKFIMEDLAGLDVTGDQKAFEELHIWAKRT…	MKTILNKINSQVLAKYKLDNNLWPEEALRKAFSWSKQQNEGLKTLTNHTKVPLNKHYDVYFRATLIGTTTKEFQNSIRRNIGKT--KIHKKIHQTQPDWTVLDDLTFMRLPEHYSHTSKSCMMIDHP-VPIWQPGGYALQDRELTRPQEYDRYVTSNMMANDVEPVEEEDPRPRYTPAIRSIYDIAPAINWATERPILHKEKTAIDKPLESAIPTLVAEAIGNMDFFKTLKCDTTLLASAIASSIISIGTSVYALCSTEPTTTAKVLNSVAIVSSLTTFALALTKIFNQFSIKHHIDKVFKHLPELATNILSKQFFSNSWMWVYPAITTLISIILAGLTTFNICDIKTVIDKSRLITATKTLTSTSNDIAKFIMEDLAGLDVTGDQKAFEELHIWAKRT…	9689	3113	hypothetical protein [Zhejiang mosquito virus 1]
TRINITY_DN220_c0_g1_i3	YP_009345020.1	81.627	1143	183	5	195	3551	1	1140	0	1850	ref|YP_009345020.1|	4793	933	1030	27	90.11	3	0	MKPVLNKINSRLLAKYKLDNNLWPEVALQKAFSWSKQQKQGLKALNQHTKLALNKHFTVYARATLIGTTPKECK---KQNLPKVVKKPHKQPRLIHLDWTILDDVKFMRQPEHYIHATRSNMMASRSTIPIWQTGGNPLGS------DDYD---------------EEEDVRPHYTPAIRSIYEIAPAINWAMERPIIHREKTEIDEPMEAAIPTLVAEAIGNMDFFKTLKCDTTLLASAIASSVISIGTSVYTLCTTETSTATKVLNSVAIVSSLSTFALAVIKIFNQFNIKHHVDRVFKDLPELATSILSKKFFSNSWMWVYPAITTLISIILAGLTSFNICDIKTIIEKSRLITATKTLTTTSNDIAKFIMEDLAGLDVTGDQKAFEELHIWAKRT…	MKTILNKINSQVLAKYKLDNNLWPEEALRKAFSWSKQQNEGLKTLTNHTKVPLNKHYDVYFRATLIGTTTKEFQNSIRRNIGKT--KIHKKIHQTQPDWTVLDDLTFMRLPEHYSHTSKSCMMIDHP-VPIWQPGGYALQDRELTRPQEYDRYVTSNMMANDVEPVEEEDPRPRYTPAIRSIYDIAPAINWATERPILHKEKTAIDKPLESAIPTLVAEAIGNMDFFKTLKCDTTLLASAIASSIISIGTSVYALCSTEPTTTAKVLNSVAIVSSLTTFALALTKIFNQFSIKHHIDKVFKHLPELATNILSKQFFSNSWMWVYPAITTLISIILAGLTTFNICDIKTVIDKSRLITATKTLTSTSNDIAKFIMEDLAGLDVTGDQKAFEELHIWAKRT…	3553	3113	hypothetical protein [Zhejiang mosquito virus 1]
TRINITY_DN220_c0_g1_i7	YP_009345020.1	81.302	1091	177	5	195	3395	1	1088	0	1761	ref|YP_009345020.1|	4561	887	982	27	90.01	3	0	MKPVLNKINSRLLAKYKLDNNLWPEVALQKAFSWSKQQKQGLKALNQHTKLALNKHFTVYARATLIGTTPKECK---KQNLPKVVKKPHKQPRLIHLDWTILDDVKFMRQPEHYIHATRSNMMASRSTIPIWQTGGNPLGS------DDYD---------------EEEDVRPHYTPAIRSIYEIAPAINWAMERPIIHREKTEIDEPMEAAIPTLVAEAIGNMDFFKTLKCDTTLLASAIASSVISIGTSVYTLCTTETSTATKVLNSVAIVSSLSTFALAVIKIFNQFNIKHHVDRVFKDLPELATSILSKKFFSNSWMWVYPAITTLISIILAGLTSFNICDIKTIIEKSRLITATKTLTTTSNDIAKFIMEDLAGLDVTGDQKAFEELHIWAKRT…	MKTILNKINSQVLAKYKLDNNLWPEEALRKAFSWSKQQNEGLKTLTNHTKVPLNKHYDVYFRATLIGTTTKEFQNSIRRNIGKT--KIHKKIHQTQPDWTVLDDLTFMRLPEHYSHTSKSCMMIDHP-VPIWQPGGYALQDRELTRPQEYDRYVTSNMMANDVEPVEEEDPRPRYTPAIRSIYDIAPAINWATERPILHKEKTAIDKPLESAIPTLVAEAIGNMDFFKTLKCDTTLLASAIASSIISIGTSVYALCSTEPTTTAKVLNSVAIVSSLTTFALALTKIFNQFSIKHHIDKVFKHLPELATNILSKQFFSNSWMWVYPAITTLISIILAGLTTFNICDIKTVIDKSRLITATKTLTSTSNDIAKFIMEDLAGLDVTGDQKAFEELHIWAKRT…	3397	3113	hypothetical protein [Zhejiang mosquito virus 1]
TRINITY_DN220_c0_g1_i8	YP_009345020.1	82.247	3115	525	6	195	9464	1	3112	0	5345	ref|YP_009345020.1|	13864	2562	2862	28	91.88	3	0	MKPVLNKINSRLLAKYKLDNNLWPEVALQKAFSWSKQQKQGLKALNQHTKLALNKHFTVYARATLIGTTPKECK---KQNLPKVVKKPHKQPRLIHLDWTILDDVKFMRQPEHYIHATRSNMMASRSTIPIWQTGGNPLGS------DDYD---------------EEEDVRPHYTPAIRSIYEIAPAINWAMERPIIHREKTEIDEPMEAAIPTLVAEAIGNMDFFKTLKCDTTLLASAIASSVISIGTSVYTLCTTETSTATKVLNSVAIVSSLSTFALAVIKIFNQFNIKHHVDRVFKDLPELATSILSKKFFSNSWMWVYPAITTLISIILAGLTSFNICDIKTIIEKSRLITATKTLTTTSNDIAKFIMEDLAGLDVTGDQKAFEELHIWAKRT…	MKTILNKINSQVLAKYKLDNNLWPEEALRKAFSWSKQQNEGLKTLTNHTKVPLNKHYDVYFRATLIGTTTKEFQNSIRRNIGKT--KIHKKIHQTQPDWTVLDDLTFMRLPEHYSHTSKSCMMIDHP-VPIWQPGGYALQDRELTRPQEYDRYVTSNMMANDVEPVEEEDPRPRYTPAIRSIYDIAPAINWATERPILHKEKTAIDKPLESAIPTLVAEAIGNMDFFKTLKCDTTLLASAIASSIISIGTSVYALCSTEPTTTAKVLNSVAIVSSLTTFALALTKIFNQFSIKHHIDKVFKHLPELATNILSKQFFSNSWMWVYPAITTLISIILAGLTTFNICDIKTVIDKSRLITATKTLTSTSNDIAKFIMEDLAGLDVTGDQKAFEELHIWAKRT…	9689	3113	hypothetical protein [Zhejiang mosquito virus 1]
TRINITY_DN422192_c0_g1_i1	YP_009346039.1	49.442	538	264	5	86	1681	23	558	0	546	ref|YP_009346039.1|	1406	266	358	8	66.54	2	0	IDSYSFGTYPPLADEP-EVSSGRSLPSGPGFPYLFQEPLPSFKVLRALQEYGHSHTLQHVLRNFKRSRLCKDSVWNGVLKFGGEKKPRWES-PHYSEALQWLETELKIDDKIPIYSYTAAADKIPKNTSPGLPFINTHKGMKKGEILDLFSKKFEGYWDRVGKGKPVTPMDDCAAFCRSHISKPDVNKVRPVWAYPIKAIYQEATFAQPILQALISQDIGTHTAYGMEMLKGGMTWLNHQLQRQKIKDPGCKVFLGDYSAFDSSVPAWMIRDVFAIIAKKLDFSKNNEGAK---LNEAHERKKFRKSIDYFINTPIRNTDGRRFQKDHGIPSGSMFTNIIGTFVNLIVMRTLFSVTTGRKPTWINCFGDDSVVVMDHTTTMDMKAIVSNGKLLFGMELN…	ISSFEYPERPTIQESKIKIEDGELLPNGKGFPWRMEPPSVSFKVYRAMVNHGLSDVANHVLRTKKRSYITPQAIWNGVLEFGEALPSKLRKLPEYLLALDELRIEIDTKDRITPFTMEEGAKTLPQGTSPGLPYINTHPGWKKGDISLKYMPAFNNYWDRVGQGLPVAPLPDCAAFARSHISSPDVNKVRPVWAYPMMAIAQESRFVAPLLRDLIDQKIGLHTAYGMEMMKGGMTWLNGQAMIANARQPGVKYLMTDFSGFDKSLPAWLIRDIFKIIEEKYQFNRSWNGKEEIPQYGAVERRKFRRLVNYFINTPIQNCDGRRFLKKHGVPSGSMFTNIIDTFANFVMSRTIAKLSSNENPIFDVYFGDDAIMCFSGDTAVDVRKYSLAAKDLFGMTLS…	1734	561	RdRp [Wuhan insect virus 22]
TRINITY_DN136509_c2_g1_i3	YP_009330077.1	100	27	0	0	82	2	140	166	6.46e-06	60.1	ref|YP_009330077.1|	144	27	27	0	100	-2	0	ELKDPRCIQYRNKRYGLRLATYLHPLE	ELKDPRCIQYRNKRYGLRLATYLHPLE	1049	476	hypothetical protein 2 [Hubei mosquito virus 4]
TRINITY_DN9520_c0_g1_i13	XP_049316307.1	28.972	214	124	8	1515	892	337	528	5.41e-25	60.5	ref|XP_049316307.1|;ref|XP_049316308.1|;ref|XP_049316309.1|;ref|XP_049316310.1|;ref|XP_049316311.1|;ref|XP_049316312.1|;ref|XP_049316313.1|	145	62	93	28	43.46	-2	0	VRPSFSLPRFRETDASNFCPG-----GSTLTDRG*N*KADCICQ*NTDEMRNTRYSTIEKEALAIIWAVQKFRPDIYG-NECTLYTDHKPLQYIKTCNKNQKKN*HGEMNWKIINFNLFTNQEKPTSLLTDRVERRKQLRMTKTIHFRSRFRGFFRRVRR*RHSPLHAEDSAEDYIHFVSRPVNYYRTQIIFKIAHFTSVVHESPFTHFKRYII	VFPDFNKPFILTTDASNTAIGAVLSQGIIGQDRPITYISRSLNK--TEE----NYSTIEKEMLAIVWSLDKLRTYLYGAKEIKILTDHQPLTFALSNSNNNAKLKRWKARIEEYNYKLIYKPGK-TNVVADALSRLPIEVNTLT-----------STDENSQHS---AEEDSSKLIPHCEAPINVFKNQVIFTEGK-EEITHEEPHPSFHRHLI	1516	904	retrovirus-related Pol polyprotein from transposon opus isoform X1 [Bactrocera dorsalis]<>retrovirus-related Pol polyprotein from transposon opus isoform X1 [Bactrocera dorsalis]<>retrovirus-related Pol polyprotein from transposon opus isoform X1 [Bactrocera dorsalis]<>retrovirus-related Pol polyprotein from transposon opus isoform X1 [Bactrocera dorsalis]<>retrovirus-related Pol polyprotein from…
TRINITY_DN9520_c0_g1_i15	XP_029735462.2	26.794	209	145	5	1158	544	273	477	6.14e-08	67.4	ref|XP_029735462.2|	163	56	88	8	42.11	-2	0	PSFSLPRFRETDASNFCPGGSTLTDRG*N*KADCICQ*NTDEMRNTRYSTIEKEALAIIWAVQKFRPDIYGNECTLYTDHKPLQYIKTCNKNQKKN*HGEMNWKIINFNLFTNQEKPT--SLLTDRVERRKQLRMTKTIHFRSRFRGFFRRVRR*RHSPLHAEDSAED-YIHFVSRPVNYYRTQIIFKIAHFTSVVHESPFTH-FKRYI	PEFDKPFVLTTDASNYAVGAVLSQGKIGSDKPIAFAS-RTLNKSEENYSAIEKELLAIVWACKYFRPYLYGRKFTLYTDHKPLTHGLNLKDTNSRLIHWRLYLEEFDFEI---QYRPGRQNVVADGLSRVRETEMNVNDASDAPSSSDTEDDSSENDETVHSADTDDSAFIPCTEHPLNKFSNQIVLQIGADEGETYEEVFPRMFRRTI	1165	860	retrovirus-related Pol polyprotein from transposon opus [Aedes albopictus]
TRINITY_DN9520_c0_g1_i17	XP_029735462.2	27.778	162	110	4	1368	895	319	477	2.82e-06	62.8	ref|XP_029735462.2|	151	45	74	7	45.68	-3	0	YSTIEKEALAIIWAVQKFRPDIYGNECTLYTDHKPLQYIKTCNKNQKKN*HGEMNWKIINFNLFTNQEKPT--SLLTDRVERRKQLRMTKTIHFRSRFRGFFRRVRR*RHSPLHAEDSAED-YIHFVSRPVNYYRTQIIFKIAHFTSVVHESPFTH-FKRYI	YSAIEKELLAIVWACKYFRPYLYGRKFTLYTDHKPLTHGLNLKDTNSRLIHWRLYLEEFDFEI---QYRPGRQNVVADGLSRVRETEMNVNDASDAPSSSDTEDDSSENDETVHSADTDDSAFIPCTEHPLNKFSNQIVLQIGADEGETYEEVFPRMFRRTI	1478	860	retrovirus-related Pol polyprotein from transposon opus [Aedes albopictus]
TRINITY_DN156999_c0_g1_i1	XP_029735462.2	34.783	138	84	3	174	578	471	605	1.63e-15	85.5	ref|XP_029735462.2|	210	48	76	6	55.07	3	0	RLARRIGNVIIQTSFSKDQITHFLKKYHNGKQT-AIVAPEAIIQIIQDSYKENFNNKGHF--VLTQLIVEDVSLQERQNVIISKEHERAHRGINEVEAQIKRAYFFPRMRSMIKMLINSCQICNANKYERKPYNIKIS	RMFRR---TITKINFGVPNLIKMFKNYMDVKRSNCIFCPESVINSLQIVYKNYFSRGKPFKVCISQKLLIDLKTPEEQNLVIEQTHSNGHRGIWENNRKIAIRYFFPAMKSKIQQYVRLCRVCNSSKYERHPYKIKLG	584	860	retrovirus-related Pol polyprotein from transposon opus [Aedes albopictus]
TRINITY_DN801_c0_g1_i1	YP_009330077.1	96.639	476	16	0	1063	2490	1	476	0	910	ref|YP_009330077.1|	2351	460	470	0	98.74	1	0	MKGRAISSSQLPGSSLRTGECGHSCKRYTRKMFDYDTDFGGSGSVVKTHLSCVCNEVLALKNRHQLDDGARYTFKGDLTKWVRRRVKPMHPWSEDMVIEHAIPSKKKLLISAKESLSKYPLTESDGAIKMFLKDDKYHGELKDPRCIQYRNKRYGLRLATYLHPLEQYVMSWTRNGTHIFAKGRNMRQRGRDIAHKFNRYEECAVVSLDHSKFDCHVNESLLRAEHWFYNQCYGSEELEFLLELQVRNKGMTKNGTKYTTRATRMSGDQNTGLGNCLINYMMTKQLLSKLGIGYDLYIDGDDFLIFIEKRHVPLIDPSAYSLFGMSTKMESVAYTLEHVDFCQCRPVFDGVGYTMVRNPERMLARLPWIVGPIEDSRAQDIVFSTGQCEIAQGLGLPIG…	MKGRAISSSQLPGSSLRTGECGHSCKRYTRKMFDYDTDFGGSGSVVKTHLSCVCNEVLALMNRHQLDDGARYTFTGDLTKWVRRRVRPMYPWSESMVIEHAIPSKKKLLISAKESLSKYPLTASDGAIKMFLKDDKYHGELKDPRCIQYRNKRYGLRLATYLHPLEKYVMSWTRNGTHIFAKGRNMRQRGRDIAHKFNRYDECAVVSLDHSKFDCHVNESLLRAEHWFYNQCYGSEELEFLLELQVRNKGMTKNGTKYTTRATRMSGDQNTGLGNCLINYMMTKQLLSKLGIGYDLYIDGDDFLIFMEKRHVPLIDPSAYSVFGMSTKLESVAYTIEHVDFCQCRPVFDGVGYTMVRNPERMLARLPWIVGPVEDSRANDIVFSTGQCEIAQGLGLPIG…	5386	476	hypothetical protein 2 [Hubei mosquito virus 4]
TRINITY_DN261831_c0_g1_i3	YP_009337413.1	60	40	16	0	599	718	14	53	0.000103	53.9	ref|YP_009337413.1|	128	24	27	0	67.5	2	0	IQMCFFHLKKRK*KSQYRLESDDDVPAAMQYVNWNTCNHR	LRTLFSPLHPSRSPSLLSLESDDDVPAAMQYVNWNTCQHR	719	205	putative coat protein [Hubei virga-like virus 2]
TRINITY_DN320056_c0_g1_i1	YP_010085090.1	45.822	371	189	6	1086	1	428	795	7.49e-82	284	ref|YP_010085090.1|	726	170	233	12	62.8	-3	0	PADSDLSFCMKMLFEKLDGYTIQESMGEIGGGHRWQMPYTGEAWYWYSHFFQRLVEEINIGRRSSAGRWNRFHVQRLMPYNAWAFVHGTGPDSHQFYYLVFHSEHPIQNT-HDIEHIGD-GWWCSTVVQSLKQEKLSQFLNTHEKLVSLRHFWEEKLPDVQD-YQSHFTMSFLVAFDAKQATIDLLSLFRYVYMELTKEAENRDVGKILTKVDVPIRTKLQAFIVNRIIKMC------SAQVGDMELDPIDAEPNFSHLRSWVNGSPIRDFSTILSLSYLHYSTSHPVSSGLHGRVAITNKLLKEELTLPKSKEKIGWSSPELAHISSHEFSVNAVREMARYASSRLLMFYPNWGDFYGELQKELLSFKYA	PTPINLRFWSTQLCAETQAPSLIEPCLTTLEGNKVNIPYSNETWCLHSRFWQRLVEELNVGRYSAKGPWNRFHYQTIEPYDAHLFVHGTGPDSHQFYYLLVRL-HPDSNPGHDYVRIGKTDWWYNETCLSMNSSKISQWLNLHERLLSLRSYWDSVFQFERDRAQDHFAASMLIGYEAKQATIDLLSLFRYTYMELCKESQHRNVYKIHSKFPQLLRTPVQSWVAWSMLKLMDLSERDSAEVTIDEDD--DGALDFKKLVSWVDFKPIPNFSIILSLSYMHYAVPHPFSTGLHGRVAIMEKLLKEESTLPLNRNKIGWSSPSIEQISNHEFSVGFVKAMGKDSAKRISKVYPSYNLFWQEVSKRLKELTFS	1118	1979	putative RNA dependent RNA polymerase [Leptomonas moramango virus]
TRINITY_DN354352_c0_g1_i1	YP_009337866.1	32.087	321	194	6	2	904	506	822	9.03e-34	142	ref|YP_009337866.1|	358	103	152	24	47.35	2	0	THVTADISKF------TRNSCAVMKELTYVIENGSRFSTGHYPDAVRAMWENGRIPGDRVLYAAAKSENTKYGDNVRETMSGDDVMRACLSEIDTNVSVMAQFLDGIAMRAGKDGIEREVNDIVRGHRGRASGSQVLLSLDVSGWSPNMIRKGQMMFVDMLMSFYEIPDQMTAS--CVFKDLTVVMSRGTFFDKWESKDGSIQGFFGTSDTILHSLMAQWVFRNLKAAGQVTANTHIDKVAMIDDVMYAFRNCQV----EPMRLIES----VSREYARLGFTADVAKTIASPTHCNFLNRVYRKDGEIL----TYAKIAAK	THIFADPSRYMGMPTDSRTERHDANELLYFLRHAPYLSTDRHPTEERRNINAGMGIDGNIAVIANKSENSKPGDAQRETLSANDVLRAWLSETDAQAIQAANLLSGPSIRASEPDMLRKVQKVKSATRAKT----VIVSLDVKGWSPNMDREHAFRVFDVILESVTKHEGMAPDIRSAYRDLELLLSRRGVHRSAPLPNGMVQGWTATLDTLMHSLITAYCIRTAKDRGLIPPAASSTSMAMIDDAVIVVDLPDVVTDEERERLAAAFMSLVAETYRKLGFIVEPAKTVCSSRVATYLNRIYACGAEITVAGKTYAKIAAE	910	1813	RNA-dependent RNA polymerase [Wenzhou qinvirus-like virus 1]
TRINITY_DN7244_c0_g1_i1	YP_010086112.1	22.758	892	588	27	769	3369	149	964	2.46e-43	184	ref|YP_010086112.1|	468	203	360	101	40.36	1	0	NNNTRACYIGSTKSSNKEDCKTNSLIYKENSRFFDVVDKGITGDDKISNVIDNEWVRS--ISSYRCMKGENACTDTEKAFCRAGSCRGDQIFCNTFGCS-GVETCYCSFDAKTSEMLVKSNQAIGTFK----STSRLPTVIYAEKPQIDTGVPACYGISFSCENSNIVAV---------QAALK---FRAFKFEREPWNIFYTLDESNVDVIKYLKMPIEMATL--DTDITAHTWLEGFSSPCNATFPCKAIKICDTIDCFYCKIAWASVNCYGAGQWSILVISALLMSIPLYYMMKLTFKAAKFLLWNNVVAKHAIIYAWFKVKQIVTWIRRRFYMVK--VYLTKDMEKMKNSELKNETLKLRQHEFREKARENKSVAIQEYALAQERERKERIRRIT…	QHDTKFCEVGPIRTSH---CGTHSKSIQHVNWFW------IDGQIRFIDEFSVSWIEGKFISLFDCKNSSEGSHSCNKTICLEGSCTGDVQFCTEFTCKLDSPACTCNRNKVTGVAMIHSK--VGSFLPACFGRSMWAVKKHISKRSLNTG-QLCSDCETSCKPNDIQVVVRHFDPDYYQACLGSTCLTGRAFSRE------------------FNIPFKMADRLSDAKLQISIWDKSKRNEYKINSYCEMIDACSAITCWFCRANWANIHCFSKEQILILVFAFALCIVAIASVLK-ALKVIVAVLWKILCPIVWVMSVIFRT--ILKIIRRKSSSIKESVYL------MENG-LKNEE--------RFPMTSDLQVRTQKNGLS-----------TR…	3724	1008	polyprotein [Grand Arbaud virus]
TRINITY_DN35760_c0_g1_i1	YP_010085088.1	48.366	153	79	0	577	119	12	164	1.03e-43	155	ref|YP_010085088.1|	392	74	99	0	64.71	-1	0	LVKQLSFQGRSPWQTREEIIASGDQEAAQMLAYVVGLRGTNLSKIARTSADKQAAEELTLRVEELSVRYGRSVSHIASAFPEFVYDARKAARSRISVNTLAFLKHAGLTKEDWLRANEDYCKLTLSSYQDFLRYAEVIWNDESFSSVVGNRKP	LTNALEYKGVSPFETRTKIVAAGKENQGKLVALMVACRGTNIFKIVTKAKDPALSTKIVAISEELSREFAVSLAHIASAFPEVVYDTRIKISSSISVNTLAFLKHNGLTHEKWLLANEEFCKLVGLDFAKFLAVEEVIWKDDSFEKIVGARKP	727	165	nucleocapsid [Leptomonas moramango virus]
TRINITY_DN395203_c0_g1_i1	YP_010085090.1	50.323	155	68	3	467	6	839	985	1.56e-36	144	ref|YP_010085090.1|	364	78	101	9	65.16	-3	0	SPYEDLDKLVEIQSSDPRSCCVSIFVKDQQTGLREIFVLPMVLRILVKFLEITSRVINRALPNETLSLPARKTDLHNIH-RQLAYNRTQRLMGEAARKGRAEGCSYRLVRLRYCSSSDAKTWCQQFCMPNFGVYLWELFRTAYPASSAELTDLLL	TPYDHLNDLLDLVERDPTTMNVTIFVKDQQTGIREIFVLTMCMRILVKFMEVVSRVINTTLPNETLSVPTRKEKLIYQHTREVVQGKLAVLRGLDADK-------YDVITLRFSSSSDAKAWCQQFCMPVFGCFLDEAL-SIYGEDSQNLRDILM	505	1979	putative RNA dependent RNA polymerase [Leptomonas moramango virus]
TRINITY_DN187483_c0_g1_i2	YP_009551688.1	88.889	27	3	0	580	660	86	112	0.001	51.6	ref|YP_009551688.1|	122	24	25	0	92.59	1	0	ERIKARTLTSAEAVAFLWAAGKEFSSF	ERIKARTLTSAEAVAFLWASGKEFSGL	660	478	nucleocapsid protein [Merida-like virus KE-2017a]
TRINITY_DN113904_c1_g1_i5	YP_010800964.1	33.754	317	198	5	192	1136	34	340	5.28e-49	186	ref|YP_010800964.1|	472	107	171	12	53.94	3	0	KKPTVTLPNQNVTLEQARSTLKKLIFDGKPPGIDLVLLYLRKLAENMKSPPLDSDWVSFEVLIGSANETIGPLNLVTVEDRDTEVP--MLAGSATEKDDNWMLILLAAIYRLSPVMNEGFRKSLFRTLGSKLKDAGLSNTRLLEQFYGSSRSELVNSEFVKMVAILDMYFVRFPGHPLSGARIGTGESRYKECTALKSLLDFSEQIGKSIEEISKWIWIGALADEFEEITKPGQEIDNPYAYTPYVKDLQIVQRSPFSAAHNPNMHMFIHAVGSALGIKRSMNAKVNKNATICFDTYKNANFFAHALILAREKPDDV	QKPIINVPHKDIPAKTLRGIIKSGILNNNLE-ISYVLRFLHDEGAKIEAT-LDDDWDSFGINIGQKNSKVTPWDIAEIVHDQTKTPDASIDQTSTEEDVKWMLMYILFVYRYSRAQLPSYKAALFERFKIQISTYLNSKTTLVSP-HSSYASWLSNKNYCKMVACFDMFFTRFPQHLDSALRFGTITSRFRDCASLTSLEHFRETVGFKGDEMFGWIFVGSLEEECFMLMKPGQELDNPFSYTPYLMDLGLSLRSPYSASTCPGMYTYCHMVGSLLASTRSQNAKMISDKNL-------VNVRTNALIVAYAHSENV	1664	434	nucleoprotein [Bangoran virus]
TRINITY_DN113904_c1_g1_i6	YP_010800964.1	33.754	317	198	5	189	1133	34	340	5.18e-49	186	ref|YP_010800964.1|	472	107	171	12	53.94	3	0	KKPTVTLPNQNVTLEQARSTLKKLIFDGKPPGIDLVLLYLRKLAENMKSPPLDSDWVSFEVLIGSANETIGPLNLVTVEDRDTEVP--MLAGSATEKDDNWMLILLAAIYRLSPVMNEGFRKSLFRTLGSKLKDAGLSNTRLLEQFYGSSRSELVNSEFVKMVAILDMYFVRFPGHPLSGARIGTGESRYKECTALKSLLDFSEQIGKSIEEISKWIWIGALADEFEEITKPGQEIDNPYAYTPYVKDLQIVQRSPFSAAHNPNMHMFIHAVGSALGIKRSMNAKVNKNATICFDTYKNANFFAHALILAREKPDDV	QKPIINVPHKDIPAKTLRGIIKSGILNNNLE-ISYVLRFLHDEGAKIEAT-LDDDWDSFGINIGQKNSKVTPWDIAEIVHDQTKTPDASIDQTSTEEDVKWMLMYILFVYRYSRAQLPSYKAALFERFKIQISTYLNSKTTLVSP-HSSYASWLSNKNYCKMVACFDMFFTRFPQHLDSALRFGTITSRFRDCASLTSLEHFRETVGFKGDEMFGWIFVGSLEEECFMLMKPGQELDNPFSYTPYLMDLGLSLRSPYSASTCPGMYTYCHMVGSLLASTRSQNAKMISDKNL-------VNVRTNALIVAYAHSENV	1661	434	nucleoprotein [Bangoran virus]
TRINITY_DN113904_c1_g1_i7	YP_010800964.1	38.191	199	115	2	7	603	150	340	5.75e-35	140	ref|YP_010800964.1|	352	76	113	8	56.78	1	0	GFRKSLFRTLGSKLKDAGLSNTRLLEQFYGSSRSELVNSEFVKMVAILDMYFVRFPGHPLSGARIGTGESRYKECTALKSLLDFSEQIGKSIEEISKWIWIGALADEFEEITKPGQEIDNPYAYTPYVKDLRIVQKSPYSAAHNPNMHMFIHAVGSALGIKRSMNAKVNKNATICFDTYKNANFFAHALILAREKPDDV	SYKAALFERFKIQISTYLNSKTTLVSP-HSSYASWLSNKNYCKMVACFDMFFTRFPQHLDSALRFGTITSRFRDCASLTSLEHFRETVGFKGDEMFGWIFVGSLEEECFMLMKPGQELDNPFSYTPYLMDLGLSLRSPYSASTCPGMYTYCHMVGSLLASTRSQNAKMISDKNL-------VNVRTNALIVAYAHSENV	755	434	nucleoprotein [Bangoran virus]
TRINITY_DN120091_c0_g1_i3	YP_009552113.1	92.593	27	2	0	713	793	11	37	5.26e-06	57.4	ref|YP_009552113.1|	137	25	26	0	96.3	2	0	PGPSKRSPSTGHIPFHGRLDMSLTIFT	PGPSKRSPSTGHVPFQGRLDMSLTIFT	793	186	matrix protein [Merida virus]
TRINITY_DN7109_c5_g1_i1	YP_009342434.1	33.417	796	497	15	2758	5130	34	801	2.36e-125	424	ref|YP_009342434.1|	1091	266	424	33	53.27	1	0	LDAGSLYHHTHVLARITEGEFELCETTDDAQGAIIPCLIVPLYGSGFSAVYYRIDNTHNMRISKADCYVVACAYAGKHRLDPFLPVSHRDLYSDKKVKVLNSTTWSRTQIINMINQAAIPTFASNYHQNIEAEDIEEVLRD-EHIKVLNDLPLGRLSSLGKPALIGIILWYLSLNEVGRNIVATNRLFDCDSPDAFIQKGKKLSETAKFLQNVCGVDLIQLFEVHTLINRIETPIDWQQERENRVNPKLAKVSPDFVFRSMVEVFKNKIFAHGCKYKTMEWDTFWNTRFEWSSSGADFSQYAEDNIYRDSNQCFRNKMMLLNAMPGNIPITKFLQRKPQCVAKTSIKYEWSKQRAIYGCDLTNFLMFQFALGPCEEYLDNRFASGVQSNVDIVNAHIKS…	LEAAPFSDADFVLVDRIRGKFNQGPVVIDVLNTSAAGFAVP--GPGYTFLYMRV----NQELVPVNPQVMALA--ARHFMGDF-NVYYNDLSDLKNVRLVLGESDNKIRNNATLQALPKPKISGSHHIHFTAAEVWGVLTDQEKERAMQYRRLG--CDLTTSFVAGVMIWLVSLNPELYELVAASDLLDSMTVKEFAKKAKRLSVQAKSLQNVVTQDLRVLFEADVLVNRVTGEVDWAGEKEHRTKCNLAQISPQRVKEVATRLF-NENNALGERPRRFEWKKFWNNRWQWSAAGSIHSQYSEDMQFVSKQRELKNKFIALITMP-DMPIEYFLERKPEIRAWSSIKYEWGKLRAIYGTDLTSYVLSHFAFYNCEDVLPAHFPVGKKARPSYVRSRIRS…	5199	802	hypothetical protein 2 [Wuhan insect virus 27]
TRINITY_DN104023_c7_g1_i1	YP_009179389.1	41.898	432	233	6	1410	148	243	667	1.76e-110	355	ref|YP_009179389.1|	911	181	274	18	63.43	-3	0	FRDGIYRMTNTLFGMEITRGIGVVHEGVMHVPYHVCNGNYMYLGKGKTGPYYVDREADLTTYGGPPVISKLKENEKVYANCETDDTRISYEVQPSL-DTDMTLMWPGMTKPGESGSPLYSLNEEGQLSLLGLCGRYYQPTSENQIEFTPNITSVKT------QGVERIILHPGAGKTRKILPDIIKRKMPSQTGK-ILVTGPTRVVCKEIADSLCKEFTVGLNLSNYPNKKNPMAQIQVAAHASSLKMLENDARELRGVSLIIIDEAHVNDASTIMLRRYAMG---NQIDLIEMSATLDGQIERGSNYAIQEEQFEMNKIEEIITSELEQDHRVLVFVSGVKNKSTDILLRKFTSWKPIILSRNTLQSAMASIYEKDDEGKYIRRLIFSTDIAECGINI…	FPSGTYRIRNSLLGFILETGIGVGYNGILHVPYHVCRGLPINYGKGVIKPYYVSISEDICTYGGPPQFTTPDTTGEIYVNCETDQSRTTYRVDVDISDSASLLSWPGLTKPGESGSPVYMIRGE-KTYLLALAGRYIKDMNSNTTEFARTTICEDSDLEEFDHNVKQVITHPGSGKTRVMIPNIIMHELPAMKGKTILITGPTRVVCREMHGSLKNKFKVGLNIKGQKHERDPLAYVQIAAHRTALRMLLTGDRILRNLGMVMIDEAHVDDPATMLLRQYARHLSERGVKVVELSATLDDRSDNGSNFTIQDKEIKADDIIPCIQKALDEEKRVMVFVPSFSDRNTQQIMKHFKTYEPIELSRRNFENAATAVADVN------RRLILSTDIAECGINV…	1412	808	NS3-like protein [Wuhan aphid virus 1]
TRINITY_DN388915_c0_g1_i1	YP_009179405.1	46.715	274	136	4	795	1	638	910	9.49e-65	228	ref|YP_009179405.1|	581	128	169	10	61.68	-3	0	GSHPTYSMNTITRLMLMILQ-------SAAALNRLEDIEKFTTEMMQGKHYGGTISGDDEATIGSEDNVRRLIRCGWILHDVGFPRKDMSREDVGELSHSMEEIDFCSHHYTKVTYYDEDNDKTVTRWAPTRNMTEIMAKATIRLG-TGDMLSDEAWLSAQGNQLLVNYHHLRTARASGFAFKAVVNPNL-ILTDKGGFLKPTPWMREGEILDVINTVLFGESTHYPIKDFKVRRFSHVGYISPKTEIIFDPDFHNTQRRRWRETLHYEVDRVI	GEFGTYSLNTETRSNLAAIQFLVTMGIDGSSPNLKERIYQLMDHLYHSGKYGGGVSGDDEFFTSDEKFIEHFRRQSGCLDIMGFPRKDVPPTMHSVMHTAIDEVSFCSHNYTKVSYRDDYNGTTTTRYMPIRDMGEIVAKTTIWLGHSGEGLDALAWLSAQGNNLLVNYAHLRTARQLGLAYKAIPPPNLTIVGTRPGFL-PKPWMRDGEILDVINDVLFGESTNYPVPGFRVRKFHHLGYVSMQIEMRFDRNFHHKGRVDFRRGLIKLVNAII	797	943	NS5-like protein [Wuhan cricket virus]
TRINITY_DN399202_c0_g1_i1	YP_009179405.1	30.481	187	117	3	542	6	203	384	5.09e-18	92.4	ref|YP_009179405.1|	228	57	91	13	48.66	-3	0	FKQLFMQSVMRQITNNTKNFILKILIPTDPELIEAMKLIQKRTGKGCLMRSSHSRASTLECYFVSAPIVDVEISVKMCLKEAMQRGECDVKMEPRKYGPDYDFYREEIAEEV--------LQPLNMEMSEEQCGLKLPAEPRPYNHWEAKGVYALGSKGSAGMKYNTLGMNVLRLLIPNLPGFDKWR	FNDLLIRGVLPHVGFHLKGFIIRVLTPTDTYTLQVLEDIQKLTGRGNFVRSTYSRNTTQELYFVSGQIGALKHQAHYLLIDMFKRSLISTK--PTRI---VDLAVRRVREVVGMERFVEPLTPLDMSASIEELLRPIHVSKREFRHWESLGVYPVGSKGSKATQRNPYAIKVTSRLRDTLTEYEDWK	544	943	NS5-like protein [Wuhan cricket virus]
TRINITY_DN353444_c0_g1_i1	YP_009179385.1	21.598	338	210	10	1424	522	124	443	3.29e-11	77.8	ref|YP_009179385.1|	190	73	138	55	40.83	-2	0	PSETFIHVGGDDPFCYSEVRYDTWWFASPDYQSHCLSEMNKLSCVLIQYIDEEDDVKFAQVRRVIRCLGMKHTAHDIKRQKD-GWRRIWYGNSTSKDMPHIYGTPIVAIMEKGKEVFINAFAIEYGLVYYAQQKLFRGMIDINGTR-------------------------------QDVPFHYFRISAWNPAIRKDAT----SVQQLRYIRGS-RCEELLAIEICKGVGCPPQRELGTGILVGHWGEGGLPCRKAPTPVEELYYGHEKLVIDDQTQSWWIAIFSAIFNGIAELFIDMIKGIMGSNWQSKIFLKIVVYYATYLVTKNNWVSTIVTIAV	PTDNWIYTGTEDPYCYAEITYDTIWFESKNAFKHCSEQVSSQGCSLVDY-HGVSALSVFQNENTLTCIGLKTTVSSVLAGMDPNWDRVF-----SLPLDNMFGK-VHYIYKDKKYYFINPYYFSKTLHYFKDS--FYNLRLVNSKRVWLSWDLLVYHVGDNLKDMLIQFPLVNIVEKEENPKKYSIIKPSSKLENKQCTVAYGPVHSPNFLRGAPLLSQVSSVENEKYYKYPGIR-MGTPNSLALCGITTIDALASATP--------QKLVIVDESLPWYIKLRDWLIRLVSKLVDGTLSTVVGKNWQGRLTVAFLTYYLSSTLTKSVGAGVFVSFVI	1455	450	putative glycoprotein [Wuhan aphid virus 2]
TRINITY_DN93669_c0_g1_i1	XP_029735462.2	47.046	474	220	2	1356	1	317	781	5e-150	458	ref|XP_029735462.2|	1178	223	316	31	66.67	-2	0	QRYSVIEKECLAIVYAVKYFRCYLYGRKFFLYCDHKPLSYVFNIKDPSSRLVRWRLALEEYDYEVRFIEGRKNCVADGLSRIRLKNNEIRLIETDIN----------------------TVHSADTDDTQYIAITQKAVNTFSHQIIILTGKEEISHSEEIFSRVFRKTFIKPSFTENHLAKIMTENIQPKILSVIYCEEKMIQTIQEIYKKFFSRNPAIRILISQKFLKDIKTLEEQNSIVEKTHMRAHRGIHENLESISRTYYFPNMKAKISKFINLCDICSKTKYDRTPYKITFAETPIPKAPMDIIHIDIFISGTEKFLSLVDKFSRYATLIPIKTRSIPDVRRALIRAFSTLSYPKVMVSDNEPSLKSIEIRAMLNDLNIQTYYTPSDHSETNG…	ENYSAIEKELLAIVWACKYFRPYLYGRKFTLYTDHKPLTHGLNLKDTNSRLIHWRLYLEEFDFEIQYRPGRQNVVADGLSRVR---------ETEMNVNDASDAPSSSDTEDDSSENDETVHSADTDDSAFIPCTEHPLNKFSNQIVLQIGADEGETYEEVFPRMFRRTITKINFGVPNLIKMFKNYMDVKRSNCIFCPESVINSLQIVYKNYFSRGKPFKVCISQKLLIDLKTPEEQNLVIEQTHSNGHRGIWENNRKIAIRYFFPAMKSKIQQYVRLCRVCNSSKYERHPYKIKLGKTPNPKKPLEIVHVDIFIKKPNIFLSFIDKFSRFGTVIPIKSRNINDVRNGLTKYFTLIGTPNLIVSDNEPAIRSIEIRTLLENLNVQIHFTPPNHSVSNG…	1357	860	retrovirus-related Pol polyprotein from transposon opus [Aedes albopictus]
TRINITY_DN17730_c0_g2_i1	YP_009337439.1	23.762	202	149	2	1	603	840	1037	5.87e-07	61.2	ref|YP_009337439.1|	147	48	84	5	41.58	1	0	CIFGEKFRNKPCLCLGYEIPTCECCKSTVPLTEVYGHK-LCKRCKTLPRYRPRRVVVQTQIGTNLFYYFAKLKPDFKFNSVLTPDSCLHSIKFKTYQLKDLSTTIGVDDYSYYFVDWFYLENNYTFSRVFGKSVDSPCSFVDRKYREYYPTNCETVIDMVHDGVDANVIVRKNIKRIYVRTYQNMLTKITALAQVHHELDTH	CVLRTKSTLTNCECFGKETYLCAQCKNTA----VFRVKSLCASCRLLPRNNPRRVYIQSYNKGDFVYLSKIVSPNFRFKDCALPDTVIYNINNKQYVPHETNRCMRDVESPYFYVSYSDILRDIDLNENFKFTAYKPKEHFAHVYKKNYGNKTLNVAKRVIDGMCVQQAIKNYAGAITVATHKVLSGRLEVLKNIVQTHDLH	610	2702	RdRp [Hubei virga-like virus 23]
TRINITY_DN153_c0_g1_i12	YP_009337439.1	44.898	980	525	7	2	2911	63	1037	0	830	ref|YP_009337439.1|	2143	440	605	15	61.73	2	0	LERGYPELRLEFTQRSSEAHAFAHASRTCEMFRIKNFIRRNGHEVLPDGSFSFIDVGGNEVTHALHSGPNTHTCYPENDIRNLARSMERQELIKDLIMNSDSAETAAHLRKYL----HPTRNICSKYSERCDAQSYYSISIHAIQDFWKDLIPIMVAHGNTVHYASFMYTPNALFEKRGVIRHHEHDNPDAKGGLNARWQRHMDGDREMISFIFDNDPSIGYDQDYETYVELLTKSVIVQNGRIALIERKVITHGICFMKITLLENSPQLDQHIKVVSGLPMGELSEMYLILGYHTDDAGKLRPRSLIAPKILVDKLTDYCARIDNVNFNLTNLFHIACSLNRQLVISGHLVLIRSDLNTEELYFLCLCIYVYMYNLKYEAGLTLKNLVNLINETRALR…	LETAYPEFAIEFTQSSHEMHGFAHASRKCEYFRLMERCRRTGAETYSDGSFALIDVGGNEVTHALNSGSNVHVCYPLDDIRDLARSDERQSLIKDIIKTCDSEDIANRMKCYVKSNNEPCRNLCDKYSQFCDAKSDVSISIHAIQHFWNDLVQIMISHKCKVHHASFMYAPNALYEKRGIIRSKSSDNSNNTGGLNALWQRRIINGKEVITFTFGNDPSIGYDQDYKSYVSLLTQSCVVHDQYILHIERTDVSEGICFLRARLLLNSPQLTPTFNITSGLPFGKLNESYLILGYHTDNADKLIPRSIIAPKKLVDGLTDYCARIDNNVFNLTHLFHIACSINKQLVINGSLVLTRSELRTEELYFLAVCIYVHMYEMKYNAGVSMRKMIKILNRERELR…	5853	2702	RdRp [Hubei virga-like virus 23]
TRINITY_DN153_c0_g1_i13	YP_009337439.1	44.388	980	527	8	2	2911	63	1034	0	830	ref|YP_009337439.1|	2143	435	605	18	61.73	2	0	LERGYPELRLEFTQRSSEAHAFAHASRTCEMFRIKNFIRRNGHEVLPDGSFSFIDVGGNEVTHALHSGPNTHTCYPENDIRNLARSMERQELIKDLIMNSDSAETAAHLRKYL----HPTRNICSKYSERCDAQSYYSISIHAIQDFWKDLIPIMVAHGNTVHYASFMYTPNALFEKRGVIRHHEHDNPDAKGGLNARWQRHMDGDREMISFIFDNDPSIGYDQDYETYVELLTKSVIVQNGRIALIERKVITHGICFMKITLLENSPQLDQHIKVVSGLPMGELSEMYLILGYHTDDAGKLRPRSLIAPKILVDKLTDYCARIDNVNFNLTNLFHIACSLNRQLVISGHLVLIRSDLNTEELYFLCLCIYVYMYNLKYEAGLTLKNLVNLINETRALR…	LETAYPEFAIEFTQSSHEMHGFAHASRKCEYFRLMERCRRTGAETYSDGSFALIDVGGNEVTHALNSGSNVHVCYPLDDIRDLARSDERQSLIKDIIKTCDSEDIANRMKCYVKSNNEPCRNLCDKYSQFCDAKSDVSISIHAIQHFWNDLVQIMISHKCKVHHASFMYAPNALYEKRGIIRSKSSDNSNNTGGLNALWQRRIINGKEVITFTFGNDPSIGYDQDYKSYVSLLTQSCVVHDQYILHIERTDVSEGICFLRARLLLNSPQLTPTFNITSGLPFGKLNESYLILGYHTDNADKLIPRSIIAPKKLVDGLTDYCARIDNNVFNLTHLFHIACSINKQLVINGSLVLTRSELRTEELYFLAVCIYVHMYEMKYNAGVSMRKMIKILNRERELR…	7180	2702	RdRp [Hubei virga-like virus 23]
TRINITY_DN153_c0_g1_i15	YP_009337439.1	51.275	745	353	5	2	2209	63	806	0	753	ref|YP_009337439.1|	1944	382	506	10	67.92	2	0	LERGYPELRLEFTQRSSEAHAFAHASRTCEMFRIKNFIRRNGHEVLPDGSFSFIDVGGNEVTHALHSGPNTHTCYPENDIRNLARSMERQELIKDLIMNSDSAETAAHLRKYL----HPTRNICSKYSERCDAQSYYSISIHAIQDFWKDLIPIMVAHGNTVHYASFMYTPNALFEKRGVIRHHEHDNPDAKGGLNARWQRHMDGDREMISFIFDNDPSIGYDQDYETYVELLTKSVIVQNGRIALIERKVITHGICFMKITLLENSPQLDQHIKVVSGLPMGELSEMYLILGYHTDDAGKLRPRSLIAPKILVDKLTDYCARIDNVNFNLTNLFHIACSLNRQLVISGHLVLIRSDLNTEELYFLCLCIYVYMYNLKYEAGLTLKNLVNLINETRALR…	LETAYPEFAIEFTQSSHEMHGFAHASRKCEYFRLMERCRRTGAETYSDGSFALIDVGGNEVTHALNSGSNVHVCYPLDDIRDLARSDERQSLIKDIIKTCDSEDIANRMKCYVKSNNEPCRNLCDKYSQFCDAKSDVSISIHAIQHFWNDLVQIMISHKCKVHHASFMYAPNALYEKRGIIRSKSSDNSNNTGGLNALWQRRIINGKEVITFTFGNDPSIGYDQDYKSYVSLLTQSCVVHDQYILHIERTDVSEGICFLRARLLLNSPQLTPTFNITSGLPFGKLNESYLILGYHTDNADKLIPRSIIAPKKLVDGLTDYCARIDNNVFNLTHLFHIACSINKQLVINGSLVLTRSELRTEELYFLAVCIYVHMYEMKYNAGVSMRKMIKILNRERELR…	2211	2702	RdRp [Hubei virga-like virus 23]
TRINITY_DN153_c0_g1_i16	YP_009337439.1	44.592	980	525	8	2	2911	63	1034	0	825	ref|YP_009337439.1|	2130	437	607	18	61.94	2	0	LERGYPELRLEFTQRSSEAHAFAHASRTCEMFRIKNFIRRNGHEVLPDGSFSFIDVGGNEVTHALHSGPNTHTCYPENDIRNLARSMERQELIKDLIMNSDSAETAAHLRKYL----HPTRNICSKYSERCDAQSYYSISIHAIQDFWKDLIPIMVAHGNTVHYASFMYTPNALFEKRGVIRHHEHDNPDAKGGLNARWQRHMDGDREMISFIFDNDPSIGYDQDYETYVELLTKSVIVQNGRIALIERKVITHGICFMKITLLENSPQLDQHIKVVSGLPMGELSEMYLILGYHTDDAGKLRPRSLIAPKILVDKLTDYCARIDNVNFNLTNLFHIACSLNRQLVISGHLVLIRSDLNTEELYFLCLCIYVYMYNLKYEAGLTLKNLVNLINETRSLR…	LETAYPEFAIEFTQSSHEMHGFAHASRKCEYFRLMERCRRTGAETYSDGSFALIDVGGNEVTHALNSGSNVHVCYPLDDIRDLARSDERQSLIKDIIKTCDSEDIANRMKCYVKSNNEPCRNLCDKYSQFCDAKSDVSISIHAIQHFWNDLVQIMISHKCKVHHASFMYAPNALYEKRGIIRSKSSDNSNNTGGLNALWQRRIINGKEVITFTFGNDPSIGYDQDYKSYVSLLTQSCVVHDQYILHIERTDVSEGICFLRARLLLNSPQLTPTFNITSGLPFGKLNESYLILGYHTDNADKLIPRSIIAPKKLVDGLTDYCARIDNNVFNLTHLFHIACSINKQLVINGSLVLTRSELRTEELYFLAVCIYVHMYEMKYNAGVSMRKMIKILNRERELR…	7720	2702	RdRp [Hubei virga-like virus 23]
TRINITY_DN153_c0_g1_i2	YP_009337439.1	44.592	980	525	8	2	2911	63	1034	0	825	ref|YP_009337439.1|	2131	437	607	18	61.94	2	0	LERGYPELRLEFTQRSSEAHAFAHASRTCEMFRIKNFIRRNGHEVLPDGSFSFIDVGGNEVTHALHSGPNTHTCYPENDIRNLARSMERQELIKDLIMNSDSAETAAHLRKYL----HPTRNICSKYSERCDAQSYYSISIHAIQDFWKDLIPIMVAHGNTVHYASFMYTPNALFEKRGVIRHHEHDNPDAKGGLNARWQRHMDGDREMISFIFDNDPSIGYDQDYETYVELLTKSVIVQNGRIALIERKVITHGICFMKITLLENSPQLDQHIKVVSGLPMGELSEMYLILGYHTDDAGKLRPRSLIAPKILVDKLTDYCARIDNVNFNLTNLFHIACSLNRQLVISGHLVLIRSDLNTEELYFLCLCIYVYMYNLKYEAGLTLKNLVNLINETRSLR…	LETAYPEFAIEFTQSSHEMHGFAHASRKCEYFRLMERCRRTGAETYSDGSFALIDVGGNEVTHALNSGSNVHVCYPLDDIRDLARSDERQSLIKDIIKTCDSEDIANRMKCYVKSNNEPCRNLCDKYSQFCDAKSDVSISIHAIQHFWNDLVQIMISHKCKVHHASFMYAPNALYEKRGIIRSKSSDNSNNTGGLNALWQRRIINGKEVITFTFGNDPSIGYDQDYKSYVSLLTQSCVVHDQYILHIERTDVSEGICFLRARLLLNSPQLTPTFNITSGLPFGKLNESYLILGYHTDNADKLIPRSIIAPKKLVDGLTDYCARIDNNVFNLTHLFHIACSINKQLVINGSLVLTRSELRTEELYFLAVCIYVHMYEMKYNAGVSMRKMIKILNRERELR…	9679	2702	RdRp [Hubei virga-like virus 23]
TRINITY_DN153_c0_g1_i21	YP_009337439.1	45.102	980	523	7	2	2911	63	1037	0	836	ref|YP_009337439.1|	2159	442	607	15	61.94	2	0	LERGYPELRLEFTQRSSEAHAFAHASRTCEMFRIKNFIRRNGHEVLPDGSFSFIDVGGNEVTHALHSGPNTHTCYPENDIRNLARSMERQELIKDLIMNSDSAETAAHLRKYL----HPTRNICSKYSERCDAQSYYSISIHAIQDFWKDLIPIMVAHGNTVHYASFMYTPNALFEKRGVIRHHEHDNPDAKGGLNARWQRHMDGDREMISFIFDNDPSIGYDQDYETYVELLTKSVIVQNGRIALIERKVITHGICFMKITLLENSPQLDQHIKVVSGLPMGELSEMYLILGYHTDDAGKLRPRSLIAPKILVDKLTDYCARIDNVNFNLTNLFHIACSLNRQLVISGHLVLIRSDLNTEELYFLCLCIYVYMYNLKYEAGLTLKNLVNLINETRSLR…	LETAYPEFAIEFTQSSHEMHGFAHASRKCEYFRLMERCRRTGAETYSDGSFALIDVGGNEVTHALNSGSNVHVCYPLDDIRDLARSDERQSLIKDIIKTCDSEDIANRMKCYVKSNNEPCRNLCDKYSQFCDAKSDVSISIHAIQHFWNDLVQIMISHKCKVHHASFMYAPNALYEKRGIIRSKSSDNSNNTGGLNALWQRRIINGKEVITFTFGNDPSIGYDQDYKSYVSLLTQSCVVHDQYILHIERTDVSEGICFLRARLLLNSPQLTPTFNITSGLPFGKLNESYLILGYHTDNADKLIPRSIIAPKKLVDGLTDYCARIDNNVFNLTHLFHIACSINKQLVINGSLVLTRSELRTEELYFLAVCIYVHMYEMKYNAGVSMRKMIKILNRERELR…	7720	2702	RdRp [Hubei virga-like virus 23]
TRINITY_DN153_c0_g1_i24	YP_009337439.1	44.388	980	527	8	2	2911	63	1034	0	831	ref|YP_009337439.1|	2146	435	605	18	61.73	2	0	LERGYPELRLEFTQRSSEAHAFAHASRTCEMFRIKNFIRRNGHEVLPDGSFSFIDVGGNEVTHALHSGPNTHTCYPENDIRNLARSMERQELIKDLIMNSDSAETAAHLRKYL----HPTRNICSKYSERCDAQSYYSISIHAIQDFWKDLIPIMVAHGNTVHYASFMYTPNALFEKRGVIRHHEHDNPDAKGGLNARWQRHMDGDREMISFIFDNDPSIGYDQDYETYVELLTKSVIVQNGRIALIERKVITHGICFMKITLLENSPQLDQHIKVVSGLPMGELSEMYLILGYHTDDAGKLRPRSLIAPKILVDKLTDYCARIDNVNFNLTNLFHIACSLNRQLVISGHLVLIRSDLNTEELYFLCLCIYVYMYNLKYEAGLTLKNLVNLINETRALR…	LETAYPEFAIEFTQSSHEMHGFAHASRKCEYFRLMERCRRTGAETYSDGSFALIDVGGNEVTHALNSGSNVHVCYPLDDIRDLARSDERQSLIKDIIKTCDSEDIANRMKCYVKSNNEPCRNLCDKYSQFCDAKSDVSISIHAIQHFWNDLVQIMISHKCKVHHASFMYAPNALYEKRGIIRSKSSDNSNNTGGLNALWQRRIINGKEVITFTFGNDPSIGYDQDYKSYVSLLTQSCVVHDQYILHIERTDVSEGICFLRARLLLNSPQLTPTFNITSGLPFGKLNESYLILGYHTDNADKLIPRSIIAPKKLVDGLTDYCARIDNNVFNLTHLFHIACSINKQLVINGSLVLTRSELRTEELYFLAVCIYVHMYEMKYNAGVSMRKMIKILNRERELR…	7063	2702	RdRp [Hubei virga-like virus 23]
TRINITY_DN153_c0_g1_i25	YP_009337439.1	34.921	630	396	7	3	1874	413	1034	2.38e-105	386	ref|YP_009337439.1|	992	220	348	14	55.24	3	0	LVLIRSDVNTEELYFLCLCIYVYMYNLKYEAGLTLKNLVNLINETRALRTQNIAIALSKKVMHKISFGLFKNRKQSVDTIEELVQSLDFNPEVSFATRYSKSAITNFIHNTYGNIRKQTNPMEVSIKDAFTGVLLTNYIDLSDKYRIRTNLLRDANQVKNRSNLIDLMVKKMSDELNETLHIEDINDDNAEKYLPLPDNFSLVVSVPDPKPTAPVQPPGVLTTVPSDGFCGFWSLAAILKEHLGITKTVNQLRSELLFALGGLPDGLVKDELLLLLTTTPVGDHLPEAGWCTETVIALTAALYKINLTIHCPNVKNYVYDVGSSTTAYLHFANRHYQYYSSLQGG-GVLDITSTIKDTPIRSRTPWLRLGH-PL---NCDQYHIVWIGTKDKDEFKNLL…	LVLTRSELRTEELYFLAVCIYVHMYEMKYNAGVSMRKMIKILNRERELREASFFKAFAQKCVDKITFGVFKEQNMEDPVLETITDSLNFNPAVSFESKYSKSAVTNFLHHVHASIKNRPPPKTVXIXDAFTGVLLTQYVNLHEKYSEREEILESAENISSRSTILDALKKNLLNEV-LTTRITPISRENLDKELPLTESSTKILRIPEYEIVDCKTPPGILVPVLGDGYCGYTSLTALLLEHKKITISNAELRSSLLSAITKVPNSTTKDSLMTILTTVPVNEQLPSPGWCDINVIAVAAAVYKMNICIHMPNVRNIVINVGADVTAYMHYENYHYQYYTSTAGGFSPLDIVSKPKKQTVKRTIACLVNKYSPFTKQDCTIKHKSWIGIKSADDMKSAV…	4816	2702	RdRp [Hubei virga-like virus 23]
TRINITY_DN153_c0_g1_i3	YP_009337439.1	45.102	980	523	7	2	2911	63	1037	0	837	ref|YP_009337439.1|	2161	442	607	15	61.94	2	0	LERGYPELRLEFTQRSSEAHAFAHASRTCEMFRIKNFIRRNGHEVLPDGSFSFIDVGGNEVTHALHSGPNTHTCYPENDIRNLARSMERQELIKDLIMNSDSAETAAHLRKYL----HPTRNICSKYSERCDAQSYYSISIHAIQDFWKDLIPIMVAHGNTVHYASFMYTPNALFEKRGVIRHHEHDNPDAKGGLNARWQRHMDGDREMISFIFDNDPSIGYDQDYETYVELLTKSVIVQNGRIALIERKVITHGICFMKITLLENSPQLDQHIKVVSGLPMGELSEMYLILGYHTDDAGKLRPRSLIAPKILVDKLTDYCARIDNVNFNLTNLFHIACSLNRQLVISGHLVLIRSDLNTEELYFLCLCIYVYMYNLKYEAGLTLKNLVNLINETRSLR…	LETAYPEFAIEFTQSSHEMHGFAHASRKCEYFRLMERCRRTGAETYSDGSFALIDVGGNEVTHALNSGSNVHVCYPLDDIRDLARSDERQSLIKDIIKTCDSEDIANRMKCYVKSNNEPCRNLCDKYSQFCDAKSDVSISIHAIQHFWNDLVQIMISHKCKVHHASFMYAPNALYEKRGIIRSKSSDNSNNTGGLNALWQRRIINGKEVITFTFGNDPSIGYDQDYKSYVSLLTQSCVVHDQYILHIERTDVSEGICFLRARLLLNSPQLTPTFNITSGLPFGKLNESYLILGYHTDNADKLIPRSIIAPKKLVDGLTDYCARIDNNVFNLTHLFHIACSINKQLVINGSLVLTRSELRTEELYFLAVCIYVHMYEMKYNAGVSMRKMIKILNRERELR…	9679	2702	RdRp [Hubei virga-like virus 23]
TRINITY_DN153_c0_g1_i6	YP_009337439.1	51.323	378	168	5	65	1195	1724	2086	4.55e-114	369	ref|YP_009337439.1|	948	194	249	16	65.87	2	0	DGYYLFYDELHILLSPNLVNQYDSVLKVFKDDNYMESEVVSRLLNCEIKLVQGCPGCGKTTYIIEHHTFGDDCICTQTKEARQDVVNRVIKKFNLDTKAVYNVKKLKELYRTLDSLIVNPVELTGVRLFADEAMMAHAADLLVAIALTGCKEVICVGDLQQIPYINRVAGYNAKHFKLK-VNVHSRLDVTHRCPKDVVRLLNPHYERKLTGTNPRDDTMCTTTLDNIEMLPIKPGYQYLVFTQDEKNKLIEYFKKKNVKANVMSVHEAQGSQFSDVIIVRTNIIKSTSTFSSLHHIIVAVSRHTTSMQYILVGIKTDMLSTMIKNNLRSNMKSEGTPKLSGGASSEVHASLPVVNHGGHKYATLLEQNFPMGGAHISS	DGFYLFFNDLSIFVSPSLIASYENITTAFKNKDYENNSVVSNLANCKFKIVQGSPGCGKTTYIIKNHKLLQDCISTQTKAARQDVYDRICKN---DRKLVGN-KTLNFLVRTLDSVVMRPMDLKGCTLFVDEAMMAHAGDIITAVGLTGCSEVCCVGDALQIPYINRIGGYATKHHKLDYIPVDSHLNKTYRCPRDVVRFLNPKYPAGITGVNTNDDTMTTKHIPNIMSVPLRTDVQYLTFTQHEKQQLYEHANKMGTKIKVMSVHESQGSEFKHVIIVRLNQVISNPVFKSDNHIVVALSRHTESLQYLIATLKSDTVSDLIIRNSR----------LSGGAFSEVLAPLITANIGNYKHHQLLEQN-GMWGTSTSA	1375	2702	RdRp [Hubei virga-like virus 23]
TRINITY_DN153_c0_g1_i7	YP_009337439.1	35.714	630	394	6	3	1874	413	1037	9.35e-109	397	ref|YP_009337439.1|	1020	225	348	11	55.24	3	0	LVLIRSDVNTEELYFLCLCIYVYMYNLKYEAGLTLKNLVNLINETRALRTQNIAIALSKKVMHKISFGLFKNRKQSVDTIEELVQSLDFNPEVSFATRYSKSAITNFIHNTYGNIRKQTNPMEVSIKDAFTGVLLTNYIDLSDKYRIRTNLLRDANQVKNRSNLIDLMVKKMSDELNETLHIEDINDDNAEKYLPLPDNFSLVVSVPDPKPTAPVQPPGVLTTVPSDGFCGFWSLAAILKEHLGITKTVNQLRSELLFALGGLPDGLVKDELLLLLTTTPVGDHLPEAGWCTETVIALTAALYKINLTIHCPNVKNYVYDVGSSTTAYLHFANRHYQYYSSLQGG-GVLDITSTIKDTPIRSRTPWLRLGH-PL---NCDQYHIVWIGTKDKDEFKDLL…	LVLTRSELRTEELYFLAVCIYVHMYEMKYNAGVSMRKMIKILNRERELREASFFKAFAQKCVDKITFGVFKEQNMEDPVLETITDSLNFNPAVSFESKYSKSAVTNFLHHVHASIKNRPPPKTVXIXDAFTGVLLTQYVNLHEKYSEREEILESAENISSRSTILDALKKNLLNEV-LTTRITPISRENLDKELPLTESSTKILRIPEYEIVDCKTPPGILVPVLGDGYCGYTSLTALLLEHKKITISNAELRSSLLSAITKVPNSTTKDSLMTILTTVPVNEQLPSPGWCDINVIAVAAAVYKMNICIHMPNVRNIVINVGADVTAYMHYENYHYQYYTSTAGGFSPLDIVSKPKKQTVKRTIACLVNKYSPFTKQDCTIKHKSWIGIKSADDMKSAV…	4816	2702	RdRp [Hubei virga-like virus 23]
TRINITY_DN153_c0_g1_i9	YP_009337439.1	42.785	395	220	4	3	1172	413	806	3.33e-92	314	ref|YP_009337439.1|	805	169	251	6	63.54	3	0	LVLIRSDVNTEELYFLCLCIYVYMYNLKYEAGLTLKNLVNLINETRSLRTQNIAIAISKKVLHKITFGLFKNRKQSVDTIEELVQSLDFNPEVSFATRYSKSAITNFIHNTYANFRKQTNPMEVSIKDAFTGVLLTNYIDLSDKYRTRTNLLREANQVKNRSNLIDLMVKKMSDELNETLQIEDINDDNVEKYLPLPDHFSLVVSVPDPKPTTPVQPPGVLTAVPGDGFCGFWSLVAILKEHLGITKTVNQLRSELLFALGGLPDGLVKDELLLLLTTTPVGDHLPEAGWCTETVIALTAALYKINLTIHCPNVKNYVYDVGSSTTAYLHFANRHYQYYSSLQGG-GVLDITSTTKDTPIRSRTPWLRLGH-PL---NCDQYHIVWIGTKDKDEF	LVLTRSELRTEELYFLAVCIYVHMYEMKYNAGVSMRKMIKILNRERELREASFFKAFAQKCVDKITFGVFKEQNMEDPVLETITDSLNFNPAVSFESKYSKSAVTNFLHHVHASIKNRPPPKTVXIXDAFTGVLLTQYVNLHEKYSEREEILESAENISSRSTILDALKKNLLNEV-LTTRITPISRENLDKELPLTESSTKILRIPEYEIVDCKTPPGILVPVLGDGYCGYTSLTALLLEHKKITISNAELRSSLLSAITKVPNSTTKDSLMTILTTVPVNEQLPSPGWCDINVIAVAAAVYKMNICIHMPNVRNIVINVGADVTAYMHYENYHYQYYTSTAGGFSPLDIVSKPKKQTVKRTIACLVNKYSPFTKQDCTIKHKSWIGIKSADDM	1174	2702	RdRp [Hubei virga-like virus 23]
TRINITY_DN100844_c0_g1_i1	YP_009337712.1	25.792	442	292	12	3022	1781	1	434	2.77e-22	115	ref|YP_009337712.1|	287	114	183	36	41.4	-3	0	MRYACQNRFGRVMPIRNPVECNSFYW----WSIKRLQFFGYTSGLSFEEWIRSTGYTRARK-RLIEQSHGLST-VESLEPNTKAFIKAEVYEEFKAARAINAYGDELNAVLAPYIKAVEKLVFCHHWFVKGLTNAQRD----VKLSKFCGSVICTDFSSFEAHHYGVF-----NQLFVDFVEMLCPAIPKLF---RQVVMAENNSKFHGASFKVNQRLMSGAPWTSLQNTFLNFCVMQYLRRNDPRHDYFDDKLLVEGDDG--ISEEFEFDEHEIENLGLLLKIERHADTTHASFCGRVV--VDGCCLVNPRRVFGKLQVMWRRYYRFPMSIKLAIYKAKLLSYSDQYAGCPLVSEFCNAMLDSSLLTRVDERVAVKFM------DSYERERFELVERR…	MRSGVRKRFAIKTPTPKPGKLDRLGEFVDKWLQQNLTPLAPDSDTTVEHWLSQTNYPAYRRAELLDKNDKITNDMDTKLFRVKSFMKDECYPEYKHARAINSRTDEFKTLVGPTFKLIEKELFELPWFIKKIPVKDRPNYIMERLYRPNGKYYATDYTAFEAHFTKPVMDACENRLYKYMTQHL-PNHKKFMWYIDNVIGGRNVCDFKHLTVEIDATRMSGEMNTSLGNGFSNLMLFLFMAHEKGCTNVTG---VVEGDDGLFVLEGPGITEEDAKECGFFLKIESHLSIATASFCGIIFDEEDRNNLTNPLAELVNFGWTTGQYARSKRARHLELLRSKALSLFYQYPGCPVLSSLANYALRCT----IGYKAKLKFFRNMWEREQFIEALKFKDEAI…	5919	479	hypothetical protein 2 [Hubei tombus-like virus 36]
TRINITY_DN154375_c1_g1_i1	XP_029735462.2	63.568	398	130	2	2	1150	323	720	0	543	ref|XP_029735462.2|	1399	253	315	15	79.15	2	0	EKELLAVVWACKYFRPYLYGREFILYTDHKPLTYGLNLKGPNNRLIHWRLALSEFKIDPRYRPGSQNVVADSLSRL-NVDLNLHEESD--------------DISAHSADTDDSEFIKCTEKPLNFFNNQIVLIIGTDESNVYEEIFPRMFRRTITKTIFGVPQIITIFKEYMDPRRTNCIFCPENIINTIQIVYKNYFHRCKNFKIFITQKMVIDLKTAEEQNIVIQKTHDSAHRGIWENLKKISGQYFFPRMKFMIRQYIKLCKTCHKNKYDRHPYNLEIGKTPNPNKPFDIIHIDIFISKPCIFLSAIDKFSRFGILTSIKSRTINDIRKGILKVFSIHGTPKLVVSDNEPAFKSIEVRGLMQNLGIEAHYIPANHSESNGMVERFHSTIAEIFR	EKELLAIVWACKYFRPYLYGRKFTLYTDHKPLTHGLNLKDTNSRLIHWRLYLEEFDFEIQYRPGRQNVVADGLSRVRETEMNVNDASDAPSSSDTEDDSSENDETVHSADTDDSAFIPCTEHPLNKFSNQIVLQIGADEGETYEEVFPRMFRRTITKINFGVPNLIKMFKNYMDVKRSNCIFCPESVINSLQIVYKNYFSRGKPFKVCISQKLLIDLKTPEEQNLVIEQTHSNGHRGIWENNRKIAIRYFFPAMKSKIQQYVRLCRVCNSSKYERHPYKIKLGKTPNPKKPLEIVHVDIFIKKPNIFLSFIDKFSRFGTVIPIKSRNINDVRNGLTKYFTLIGTPNLIVSDNEPAIRSIEIRTLLENLNVQIHFTPPNHSVSNGTVERFHSTLGEIYR	1152	860	retrovirus-related Pol polyprotein from transposon opus [Aedes albopictus]
TRINITY_DN284712_c0_g1_i1	YP_010085090.1	28.487	337	226	4	3	1007	1226	1549	4.16e-29	136	ref|YP_010085090.1|	343	96	156	15	46.29	3	0	RRMNIRFLYLRSWDSELMERLDRAQASWLGIVPCVPKGLVGIMSLSLVTDYLKVIGHPLYGLYKRRMNNIGWERDNTYSLDLKIRSKYDRVARKYRVSRSELHSDLIELDNWEMCYMKRDLPDWLQVRLKLASPGSKISLSFVDLCKIHAVSCYLTNTSCITIKNPPRSHNSEDAREPKKLTLMECVEETERALRHEPEPEKDSLNPYLVRLVDLSSSLVFKRKSGRTRNEVCWTKLLPDEY-HYKNQL-RDVLIDGWETGFGAQGLDTLSWLWILDPRFTDNLKASIENFGGDVFELDSTLHTLDDRFKKIVTICARPTGTSFQEFFLSSWRSNWG	RRMHHRFLYSNWWKPIISERLNNLSSSLLGTVPLIQQGFVGFFNMQTLCDYSSNQVSTIAENFLKSCAITDHDEDPAYSLTLKLASNYHRVLKTFLPRLMIMANQYSSSEEGILKYLSRELFEDELVTLKMMSPGTKVAMAFVDVAKIHMASCYAATQPCIRMKG-----------SNIKISLQNAISHLENLIGQ--TTAKRTHNQAVDRMIFLFNETFAVPSPNDQARFPCHLALSSEVYEHSGGKLARFQILEGWKFGFAGERLETLKWSRTIDDRITDNISKTLENFGNDIRGLDRALNDITSRDYTIHVLCHKPLNDTFTEKIASYWLSSYS	1945	1979	putative RNA dependent RNA polymerase [Leptomonas moramango virus]
TRINITY_DN321168_c0_g1_i1	YP_009179379.1	26.984	189	132	3	180	740	35	219	5.78e-08	65.5	ref|YP_009179379.1|	158	51	87	6	46.03	3	0	YNGFYLMPMILVVMVPILMIDFEKHDTIMLWRALGIPLSLMGQSIVLPAILYVLLADDQDKLKGKAGLYIK--QTIFEFKELLKNINIPMFAPTMGYNNGMDIMKDQIEEFKENYKKIIENTFGGIQLRATYMREPGISRTPIPISSKIELPEKSIMKVYKKMVLLTRQAVLGGIVLILFMLLGFVAIV	YN-LWIVGVVLTWYYDQVMCSFNKKETTTLWFFSGLFTSILGFPILLVAILPLLWLWDQELLDDR---YAKLGEWLHNLSIMTTDLNIPTGTPLTGANAEIPGIFSSDSPLWTYYEDIVRELRWGFDATAKFIREPGVSTTPLDYSAKPALSSTDVYIKYRKYTEGARLSIMVVCLMICCFTLGALGIV	808	816	NS3-like protein [Wuhan aphid virus 2]
TRINITY_DN353534_c0_g1_i1	YP_009336535.1	41.235	599	339	7	1775	3	234	827	4.22e-130	432	ref|YP_009336535.1|	1112	247	356	13	59.43	-3	0	GCIRLLPSLSTNKEEELYEFFGLDCNQMSIDTM--SPIFTSVLSLIYVLGTAALTATGLTTTRQLLDFARLKNEMKTSVRDVKDFIKFVAEDLLEIATSTEKAAMKALSDQHETNHILLTCPLVDYVQCPTKFAELTSAVKTSKLLLETSKTNPENRTAMTSLIQLLSNSITALNERRIKVAEKMRTMNVRPDVHVIHLYGSPGVGKTRLAQYIIDQLAPKLGLNKSQYAINLPHNDHWPTYAGQPFAVYDEFGARSEKDPIIPHMNGICSTGYFSMNGADLSEKPQPCQFRVLFLIGNTARWNLQNVLNKDAVNAFWSRMNTYRVSFPGFSG--NRYDFSNRKEDFSHLSIRKERYSNIDNDFQLRESQTVTIDEMVQEAATQVRINILDFQTQLAKK…	GCLQII----TTENETHYFSCAPHSNQSSDHGLFLAPGFTAVLSIIYVLAVSGMTYAGFTNVKALLDLSRLKNEMKTSVKDVKDFLKFVAQDMCGFDIAGDVSLMKGLDQQVIVNQNLLEKKAVEFVINNALYFELVDAMKDTRTKLSTLSASPELRSSQQAFTMLLTSTLAQLGDKKAAVIRLKTTLSFRPDVVVIFLHGQAGVGKTTLARHIVDKMATGLGIKKDIYNINFPENGHWPAYAGQQFAIYDEFGAQREKDPIIKHFNGMVSTGYFSMDGADLELKPQPCGIRVLIVIGNTPRWPMLNSLSKEAIAAFWSRIPTYHVEFPNLKNLKNRNDTTGRRPDFSHLTITSEVYPNSDHEHKPASTAPIHLDELINNACQEYIAHGTAFTSQLNAK…	1786	2948	hypothetical protein [Hubei tetragnatha maxillosa virus 4]
TRINITY_DN389301_c0_g1_i1	YP_010085090.1	46.759	216	102	2	689	42	1011	1213	4.15e-42	164	ref|YP_010085090.1|	414	101	138	13	63.89	-2	0	DIISTNPVFVNLMETLSGSNGLLAKNGGIINESNMMQGIPHETSSSVHSSYMMLASHTITAVMKGLRQQGKETLPDVIIGEPTITNMVSSDDSGVMMSVAIALRRARPKKDVDSENLITPEAAASLKQIRRLLSNLGLALEETKPLFGARVSYEKSTIFGETPVFEFNSTFLVGSSVHTALIKFVTSCFSLGFHSDIQGRVHEALSTLGNCLAQGV	EIQSYSDVFTRLSDLFNERSLGLYEDDSIVNKSNMMQGIPHETSSALHASYLMLASSALKQIVSSFSRSKHLDL--LKIGDPIVTNMVSSDDSGIIFSLTIAFEKEKER-----------DALCQVARIREILSRAGYNIEICKKLFAARVSLEKSTIFAETPVYEFNSKFYVGVSVHTAEIKFICSPLSLGYHTTIRERVSEALSGLSGCLREGV	708	1979	putative RNA dependent RNA polymerase [Leptomonas moramango virus]
TRINITY_DN1158_c0_g1_i1	YP_010801066.1	22.5	360	246	12	677	1717	124	463	5.49e-09	71.6	ref|YP_010801066.1|	174	81	155	33	43.06	2	0	GISLYNTLQVKEVATQTRYAADEINRLNDHIRITEPIVNQLISEFNNMTTVIIPKMQEQINIIAQEANCAESKAQYFRVLQQRLYTEIYMNIVAGVNALHQGRITPDFYPISKIRSTLLTRDDMRNSMYQEDVNLVYQLGNVIILQIS-HEPYTVSCILVLPRLLREHVGVVLMINKVPIISPQSQEPVILSSPELVVKDVISKKVWTPNFDTCLRQTGTFYCPLHEIRTKYSTCLTSMLFGGNTTDCTFLTASGYPD--IRHSTSGILISS--------NIDHYVEIVNDRDGNKKSIRHSVPIPNSTNLLTIKHGLEIMLNHDIYLLSQETADITMQINENITYPDFSLRN--LTLPD	GIDIYNTYESISLESRVQALMSNEGLIKENIKKIENSVNLIVDKVN-VVSVAVSETAAAIKRMSQRMDCQDVLLGPSVTLAEALITELPSEYMAAFNAAIVGRITPELISVKNLEQVIVTHPDIKNTIYQQNPTLVYELGKFITLSLNVDEKPSIHGVMYLPKITQRTPHPVYNTYAVNIL--HNNHAWRIKVPAQIACSRVG-HCWDFDASKCIVSSSKTVC-LQGVYQNINNCIKG-LHKADDDACEFEIASKDTDTLIYQLGAGILIGATNTTIKAVKIEH--DVITPVD--------EFPPSNSPKLITSKDSDYILIKNEVY----STKITGVEFKVNITLSEFSPKHTEYILPD	1809	538	putative glycoprotein [Anisopteromalus calandrae negative-strand RNA virus 1]
TRINITY_DN1158_c0_g1_i22	YP_010801066.1	22.5	360	246	12	645	1685	124	463	5.31e-09	71.6	ref|YP_010801066.1|	174	81	155	33	43.06	3	0	GISLYNTLQVKEVATQTRYAADEINRLNDHIRITEPIVNQLISEFNNMTTVIIPKMQEQINIIAQEANCAESKAQYFRVLQQRLYTEIYMNIVAGVNALHQGRITPDFYPISKIRSTLLTRDDMRNSMYQEDVNLVYQLGNVIILQIS-HEPYTVSCILVLPRLLREHVGVVLMINKVPIISPQSQEPVILSSPELVVKDVISKKVWTPNFDTCLRQTGTFYCPLHEIRTKYSTCLTSMLFGGNTTDCTFLTASGYPD--IRHSTSGILISS--------NIDHYVEIVNDRDGNKKSIRHSVPIPNSTNLLTIKHGLEIMLNHDIYLLSQETADITMQINENITYPDFSLRN--LTLPD	GIDIYNTYESISLESRVQALMSNEGLIKENIKKIENSVNLIVDKVN-VVSVAVSETAAAIKRMSQRMDCQDVLLGPSVTLAEALITELPSEYMAAFNAAIVGRITPELISVKNLEQVIVTHPDIKNTIYQQNPTLVYELGKFITLSLNVDEKPSIHGVMYLPKITQRTPHPVYNTYAVNIL--HNNHAWRIKVPAQIACSRVG-HCWDFDASKCIVSSSKTVC-LQGVYQNINNCIKG-LHKADDDACEFEIASKDTDTLIYQLGAGILIGATNTTIKAVKIEH--DVITPVD--------EFPPSNSPKLITSKDSDYILIKNEVY----STKITGVEFKVNITLSEFSPKHTEYILPD	1777	538	putative glycoprotein [Anisopteromalus calandrae negative-strand RNA virus 1]
TRINITY_DN1158_c0_g1_i26	YP_010801066.1	22.5	360	246	12	325	1365	124	463	3.81e-09	71.6	ref|YP_010801066.1|	174	81	155	33	43.06	1	0	GISLYNTLQVKEVATQTRYAADEINRLNDHIRITEPIVNQLISEFNNMTTVIIPKMQEQINIIAQEANCAESKAQYFRVLQQRLYTEIYMNIVAGVNALHQGRITPDFYPISKIRSTLLTRDDMRNSMYQEDVNLVYQLGNVIILQIS-HEPYTVSCILVLPRLLREHVGVVLMINKVPIISPQSQEPVILSSPELVVKDVISKKVWTPNFDTCLRQTGTFYCPLHEIRTKYSTCLTSMLFGGNTTDCTFLTASGYPD--IRHSTSGILISS--------NIDHYVEIVNDRDGNKKSIRHSVPIPNSTNLLTIKHGLEIMLNHDIYLLSQETADITMQINENITYPDFSLRNLT--LPD	GIDIYNTYESISLESRVQALMSNEGLIKENIKKIENSVNLIVDKVN-VVSVAVSETAAAIKRMSQRMDCQDVLLGPSVTLAEALITELPSEYMAAFNAAIVGRITPELISVKNLEQVIVTHPDIKNTIYQQNPTLVYELGKFITLSLNVDEKPSIHGVMYLPKITQRTPHPVYNTYAVNIL--HNNHAWRIKVPAQIACSRVG-HCWDFDASKCIVSSSKTVC-LQGVYQNINNCIKG-LHKADDDACEFEIASKDTDTLIYQLGAGILIGATNTTIKAVKIEH--DVITPVD--------EFPPSNSPKLITSKDSDYILIKNEVY----STKITGVEFKVNITLSEFSPKHTEYILPD	1575	538	putative glycoprotein [Anisopteromalus calandrae negative-strand RNA virus 1]
TRINITY_DN1158_c0_g1_i4	YP_010801066.1	22.5	360	246	12	1637	2677	124	463	1.09e-08	71.6	ref|YP_010801066.1|	174	81	155	33	43.06	2	0	GISLYNTLQVKEVATQTRYAADEINRLNDHIRITEPIVNQLISEFNNMTTVIIPKMQEQINIIAQEANCAESKAQYFRVLQQRLYTEIYMNIVAGVNALHQGRITPDFYPISKIRSTLLTRDDMRNSMYQEDVNLVYQLGNVIILQIS-HEPYTVSCILVLPRLLREHVGVVLMINKVPIISPQSQEPVILSSPELVVKDVISKKVWTPNFDTCLRQTGTFYCPLHEIRTKYSTCLTSMLFGGNTTDCTFLTASGYPD--IRHSTSGILISS--------NIDHYVEIVNDRDGNKKSIRHSVPIPNSTNLLTIKHGLEIMLNHDIYLLSQETADITMQINENITYPDFSLRN--LTLPD	GIDIYNTYESISLESRVQALMSNEGLIKENIKKIENSVNLIVDKVN-VVSVAVSETAAAIKRMSQRMDCQDVLLGPSVTLAEALITELPSEYMAAFNAAIVGRITPELISVKNLEQVIVTHPDIKNTIYQQNPTLVYELGKFITLSLNVDEKPSIHGVMYLPKITQRTPHPVYNTYAVNIL--HNNHAWRIKVPAQIACSRVG-HCWDFDASKCIVSSSKTVC-LQGVYQNINNCIKG-LHKADDDACEFEIASKDTDTLIYQLGAGILIGATNTTIKAVKIEH--DVITPVD--------EFPPSNSPKLITSKDSDYILIKNEVY----STKITGVEFKVNITLSEFSPKHTEYILPD	2769	538	putative glycoprotein [Anisopteromalus calandrae negative-strand RNA virus 1]
TRINITY_DN119_c0_g1_i1	YP_443938.1	22.881	590	390	21	1834	137	453	1001	1.19e-12	85.9	ref|YP_443938.1|	211	135	242	65	41.02	-1	0	MFLTAIDRIAEY--KESPSDYHDCIEHFTMISPFYEKFMKTYKPMIAQATPVPSPQQPKTPEGQPRAASVVKVDSSQPLIPVGQSQRKGVTEADQNPIYDYQNELLNKYSLESRKASDIMHKAEFFKTIHQNAYDLELIDVTKSLYNHLINCANETNDPYQAMTMAIAKEFKTDVFV---NYADTRVLDHFIGFSSSSLAYVLIRDGTALIGKTSYTGHAPLNKSYVLTLPFFNGVEIRNQLYNSYAACEDNLYRSIQRVIHNSNGSNDVI-IPNAFEQSNTDGRPSVPNATEQNVFTGKKGKRV--VSIIQPNIGHDILNWKTAISCVTKKNEFKSVNYVLRASRYLFTEAP--DTTPFSYVYQILHDEVNRALVYVNLGSQSKI--AFVTVLFFSHD…	IFIAGISRTNEYYVELSPRD---CL--YNTIRASFSAYQAWFKDWRANRKI-----QKIQNNGNDSLHTVIEVKSQQECPNIEQNTSINVNNLFFNTIIKYLDHEQHRFNF-SDFNQQIAHGH--FEALHASVEFVSEIQITREFCDVIRSNLPLNLDIISLYSKSLSDYLKMDLVVYFPEYNELRLIDATKQFKIRFIEFNCTK-KTITMFKYTTTFHASMQKSYNYQVSISNGMSNKEMFITCFKK-ESNLAVVKQFSLRNNHRYDGIIDQPNIIGK----GRPNYPNTKEQSVDHHPKISQVKHASVEQ---GHLINNYDLMKFALCHQNYKRIFN------NQLFSEAPISDESLFRLKLEVNTGQHILAFTHVSFYEDGKVKTTYVTFITVDID…	3727	1003	VP4 [Dinovernavirus aedis]
TRINITY_DN457464_c0_g1_i1	YP_443940.1	30.45	555	350	13	1762	146	1	535	3.09e-66	236	ref|YP_443940.1|	601	169	277	36	49.91	-1	0	MFAVPLTNNSTYAELGLYPRDRGSLPNIVQHRLKNADAFYSLIEKLSNREGGLAPRLKFIKAVANGWDYCINRSTVTTDIRKDPALFKSIKADIADDSITGIDWYVGLDDDIRLARSDPIIVPNAWFTLPERIDMIIIDHPVFLRDMKPFMAQVRDVLHVQNVTFN-DIDMFRNEFIIAYFRQPYTIYDFTNLSRRFDYNRHYLINESSLSDAMLIKKHNMPESAKIVSIST----LKLTFVRPNNLERTATLFIRDTFTNWVPLVAKRASFQSLLDTLFLKA---KANNDNMYLSITSVLIKVEKQPTSRIDVQSQIKWNDMIKVINESKSLERISIVGPKGAGKSKVIRFIDEYRLPGLNKRVYTVDSDTYGKWYTM-HYADKPFDMVASINEAHLK…	MFAIPFTASQVYSHLGLYLQPIEKLDPLTKVQYESAEKLRDIIAQLSRRSGGISLRKNLIRDIACGHKPKLNIPSLTHQVRHNREFKHGRSQFILVDS-NGSDYYDGIFDDMVLILQSNFVLPNVPGIISEQLRLIVIDNDFYLKHIPSEIAILRDVLSEHMVKFSIDGVSLEDPFISKFFRKPFVLYDHTKF-KKIDLTKVVLINKTGKSKAQVIDKYKLNDDAVFINYEVFDVMLQPTKRRDGDIEQFIRM--RGDIETWKAKIG--TTFEDNLLELFVHGVPVMNSTSQLQLDFQISDIRVASVFDDQIVCAS--KLNSLREQCLTESSLIRVNIIGQKGSGKSMLMKLINERGIPGISRRIICIDSDAYGKWRTQTQYIDNKFEALKLINVDNLY…	1783	540	VP6 [Dinovernavirus aedis]
TRINITY_DN357199_c0_g1_i1	YP_443939.1	32.325	1058	677	13	3188	75	1	1039	0	573	ref|YP_443939.1|	1477	342	566	39	53.5	-3	0	MTNQRAEEDPLVAEVPTLFRRLPLYRYEFID-RTHSLRFQGLFRYVQLTQDDIESELYRLQFKQEKATPEEVKSAVEQFIGNFNLPCEQETKTVFRYNWLVAVHARNNSYRDEISQAVLRNPRLLNYHPQERPFSEIFMQFKKNVVIDCYDGNIFNSARQYQIEFIRDNTIEGVKEALLNRKYSLTHVSWNLHKHIFIYETEQGFINKILDSILSDMTLYHQQKASKIDSRPRPSERMVTYCDVDHAKRLLAIAPFYLEHLYEVKPHRESLFTMLKTFADELYD---DPTVEVSEDERLRYLYAYDHPWVALLLSEQYVNYNSEYWPYVVLLTATYQGFAISSRQRKPVLWTTAIETH-----------FDKLDDEPATFMAIPTSNIPLMDSVNYYTN…	MIDLRLEEDILTATLPEFLTTRPKYRYAYTNTKQQDLRLLGPMRHVRLTHLYKHTKLWNLQYIERELTNIEIDDALDEFMQTFSLPYTIEQGT-YKYNMLLGMHAHNIGYQDDVSELIANNPQLLNY-LNDNPLASIFELIDIDLQIYQYGQNIFNNEVEHMILFLKDNTYHGVIQALQKHPFSATHVTWHLHKHIFVFHSREKLLNKLLATGLEDSQLYQRQKTYSTKRGDRPTERMITYIEDDHIRRIQAVLPLLLDNIFDVKLHRDSSMTWLKSYADTIYDSAKNSDSTVTPEIRKLYLRMYNQYMRVFLPIEQYMLYDTTCWPFSEKITLKINVRLISSRENQPVSWKTPIDTENLISIVQPDNPINKLN-----FTAVPSTMIRLNDNIMMYRS…	3244	1056	VP5 [Dinovernavirus aedis]
TRINITY_DN320688_c0_g1_i1	YP_009104383.1	27.615	239	142	11	167	856	30	246	1.47e-08	68.2	ref|YP_009104383.1|	165	66	106	31	44.35	2	0	SLDGDRELNDMIRECLDVERFEALHPDR----ELRAVPNVDGLSLVLVP--QATEKRAFFNDGEILKTIPLDGSHPIVQKASDILYKFESYRSDLRTQKRYLTRAAMRETKNLDFNRTNSSLIFCLMITLLTPEKALNYQKPHIDRLTYIFSPLNGNNIYFGEWYDVDTYLLFNNMSDAEFACLLKGEALCRSQSTYIINGITHPKY---TAHITNFNHAISKRIDRKVNAPRTSNVFT	SLPGDRDI--MLKLS---SLFKFNHDDKASNNRFDLIPTDSGICMVRTELNQDKTKKTTFNDGKLIELVTYEQMKDILPMIKRVVHEFYSWRRGLMDTSTLEARNEWKRVSQLDFRRCNSNLIFYISTLILSEYIT---EIP-IEYLTVFYGGYNSNNIRTGEWFNTDD---FNN-----YQKLIKSGDLC---DLFLINDIGGYKYINSIIHVTKTNMVFS--FNMQVSRPPQLNAIT	1542	278	nonstructural protein [Fako virus]
